# PRC2 facilitates the transition from heterotrophy to photoautotrophy during seedling emergence

**DOI:** 10.1101/2024.10.08.616934

**Authors:** Naseem Samo, María Guadalupe Trejo-Arellano, Lenka Gahurová, Alexander Erban, Alina Ebert, Quentin Rivière, Jiří Kubásek, Fatemeh Aflaki, Helena Hönig Mondeková, Armin Schlereth, Annick Dubois, Mingxi Zhou, Ondřej Novák, Jiří Šantrůček, Daniel Bouyer, Franҫois Roudier, Joachim Kopka, Iva Mozgová

**Affiliations:** Biology Centre CAS, Institute of Plant Molecular Biology, Branišovská 31, České Budějovice, 370 05, Czech Republic; University of South Bohemia in České Budějovice, Department of Molecular Biology and Genetics, Branišovská 31, České Budějovice, 370 05 Czech Republic; Max Planck Institute of Molecular Plant Physiology, Am Mühlenberg 1, Potsdam, 14476, Germany; Laboratory of Growth Regulators, Faculty of Science of Palacký University & Institute of Experimental Botany of the Czech Academy of Sciences, Šlechtitelů 27, CZ-78371, Olomouc, Czech Republic; Laboratoire Reproduction et Développement des Plantes, ENS de Lyon, CNRS, INRAE, Universite Claude Bernard Lyon 1, Lyon, France

**Keywords:** seed-to-seedling, Arabidopsis, heterotrophy, photoautotrophy, Polycomb repressive complex 2

## Abstract

Seed-to-seedling transition represents a key developmental and metabolic switch in plants. Catabolism of seed storage reserves fuels germination and early seedling emergence until photosynthesis is established. The developmental transition is controlled by Polycomb repressive complex 2 (PRC2). However, the coordination of PRC2 activity and its contribution to transcriptional reprogramming during seedling establishment is unknown. By analysing the re-distribution of H3K27me3 and changes in gene transcription in shoot and root tissues of heterotrophic and photoautotrophic seedlings, we reveal two phases of PRC2-mediated gene repression. The first phase is independent of light and photosynthesis and results in irreversible repression of the embryo maturation programme, marked by heterotrophy and biosynthesis of reserve storage molecules. The second phase is associated with the repression of metabolic pathways related to germination and early seedling emergence, and H3K27me3 deposition in this phase is sensitive to photosynthesis inhibition. We show that preventing transcription of the PRC2-repressed glyoxylate cycle gene *ISOCITRATE LYASE* is sufficient to drive the vegetative phase transition in PRC2-depleted plants. This underscores a key role of PRC2 repression in the coordinated metabolic and developmental switches during seedling emergence and emphasizes the close connection between metabolic and developmental identities.
