## Supplementary material for "PRC2 facilitates the transition from heterotrophy to photoautotrophy during seedling emergence": Table S1

### Sheet: index
Data set: RNA-seq read and alignment statistics
Total reads	total number of reads after trimming
Aligned_1	number of reads aligned to 1 location
Aligned_>1	number of reads aligned to multiple locations
Alignment_rate	proportion of aligned reads

### Sheet: RNA-Seq_read_statistics
Sample	Total reads	Aligned-1	Aligned->1	Alignment-rate
S-P3 R1	12568660	11240400	946280	0.9696
S-P3 R2	15877895	13963137	1357032	0.9649
S-P3 R3	25499838	22923059	1761473	0.968
R-P3 R1	17103289	15507310	873571	0.9578
R-P3 R2	22886454	20947506	1067368	0.9619
R-P3 R3	17822720	16268699	830119	0.9594
S-D3 R1	16630463	13683064	2450244	0.9701
S-D3 R2	9022035	8084933	634548	0.9665
S-D3 R3	5666210	5117411	379603	0.9701
R-D3 R1	10330559	9321408	536468	0.9542
R-D3 R2	8223961	7473189	401422	0.9575
R-D3 R3	12010169	10916188	573644	0.9567
S-P R1	15019866	13396222	1118223	0.9663
S-P R2	15741922	14263338	932823	0.9653
S-P R3	16603268	15158031	806665	0.9615
R-P R1	18276420	16634352	882379	0.9584
R-P R2	15756710	14424242	734060	0.962
R-P R3	24870910	22903455	1107907	0.9654
S-H R1	21748786	19963532	1177340	0.972
S-H R2	16195167	14799099	809178	0.9638
S-H R3	17877667	16405354	855046	0.9655
R-H R1	22616523	19400600	2385723	0.9633
R-H R2	20625190	18951789	846027	0.9599
R-H R3	17931539	16402732	752994	0.9567
cs-S-P R1	16282059	14371085	1000538	0.9441
cs-S-P R2	21978759	19935688	942632	0.9499
cs-S-P R3	15143138	13799065	628623	0.9528
cs-R-P R1	31595960	27761088	1930174	0.9397
cs-R-P R2	17083918	15128201	990423	0.9435
cs-R-P R3	18386112	16452662	891972	0.9434
cs-S-M R1	24542204	22014657	1318161	0.9507
cs-S-M R2	16314605	14952804	658477	0.9569
cs-S-M R3	16373075	14651902	792890	0.9433
cs-R-M R1	16639896	14819292	866556	0.9427
cs-R-M R2	13696826	12338265	579569	0.9431
cs-R-M R3	15235408	13789125	654649	0.948
S-M R1	14047706	11622663	1845981	0.9588
S-M R2	12096848	10283214	1286716	0.9564
S-M R3	14620512	12750930	1283122	0.9599
R-M R1	15223071	13590382	875763	0.9503
R-M R2	15540001	14081908	680447	0.95
R-M R3	15888784	14393120	792882	0.9558
S-Pb R1	10814482	9559728	790965	0.9571
S-Pb R2	14297700	12207019	1484485	0.9576
S-PbR3	12526894	11019972	941647	0.9549
R-Pb R1	12849377	11715707	541481	0.9539
R-Pb R2	14454452	13114250	659891	0.9529
R-Pb R3	14053813	12747587	642940	0.9528
