## Supplementary material for "PRC2 facilitates the transition from heterotrophy to photoautotrophy during seedling emergence": Table S4

### Sheet: index 
Supplemental Table 4: ChIP-seq read and alignment statistics
The data set includes the number of total clean reads, number, and percentage of mapped reads for each of the WT ChIP-Seq samples

### Sheet: ChIP_seq reads information
Sample	Total reads	mapped reads
S-P3-Input	33700000	18281435	0.542476
R-P3-Input	31200000	23718772	0.760217
S-D3-Input	28200000	15436378	0.547389
R-D3-Input	29800000	22520706	0.755728
S-P-Input	27200000	15103108	0.555261
R-P-Input	26900000	20681924	0.768845
S-H-Input	19970000	8476463	0.42446
S-H-Input	32600000	25659250	0.787094
S-P3-H3	23900000	17133742	0.716893
R-P3-H3	29300000	22089553	0.75391
S-D3-H3	23400000	16871491	0.721004
R-D3-H3	20920000	15762975	0.753488
S-P-H3	35300000	26212922	0.742576
R-P-H3	17250000	12899499	0.747797
S-H-H3	21060000	15699876	0.745483
S-H-H3	28200000	21555540	0.764381
S-P3-K27	22000000	16722653	0.760121
R-P3-K27	21500000	16247138	0.755681
S-D3-K27	20450000	15160736	0.741356
R-D3-K27	19660000	14740750	0.749784
S-P-K27	23800000	18713434	0.786279
R-P-K27	16880000	12470293	0.738761
S-H-K27	20900000	14371661	0.687639
S-H-K27	20140000	15398817	0.764589
