## Supplementary material for "PRC2 facilitates the transition from heterotrophy to photoautotrophy during seedling emergence": Table S8

### Sheet: index
Supplemental Table 8: List of H3K27me3 targets (T70) that change in expression between 3 and 7 dag shoot.
T70 genes in 3-day (S-P3) and 7-day (S-P) shoot that are downregulated in the corresponding sample.
The association of targeted and down regulated genes with Gene Ontogeny terms was performed using DAVID 2021. GO display cutoff: fold enrichment > 1.5; p(Bonferroni) < 0.05 are in Bold.
To go through the list click on the particular sample click on buttons below to view the list of genes and GO terms associated with the PRC2 targeted and down regulated genes in particular samples.
	list of genes_ChIP and RNA integration Shoot
	S-P3 (T70) Down in S-P3/S-P	375
	S-P (T70) Down in S-P/S-P3	261
	Associated GO terms
	S-P3 (T70) Down in S-P3/S-P GO
	S-P (T70) Down in S-P/S-P3 GO

### Sheet: DATA 
S-P3 (T70) Down in S-P3/S-P	S-P (T70) Down in S-P/S-P3
AT4G03450	AT1G21310
AT5G04950	AT1G69810
AT5G46260	AT1G74000
AT2G15080	AT3G16430
AT1G56540	AT2G40330
AT3G07675	AT3G18010
AT1G80840	AT1G05260
AT1G13609	AT3G44970
AT5G50800	AT5G60260
AT5G52750	AT2G21220
AT2G40750	AT1G49430
AT1G52400	AT1G28660
AT1G14880	AT1G22900
AT2G39850	AT5G10430
AT4G27140	AT4G18940
AT1G63030	AT5G48430
AT4G01360	AT4G21600
AT5G61740	AT5G57620
AT3G47480	AT4G19810
AT1G20350	AT5G67060
AT4G15320	AT5G48070
AT1G07373	AT2G45450
AT1G52000	AT3G04290
AT5G38120	AT5G17820
AT1G62420	AT5G42180
AT4G11190	AT2G29060
AT1G24145	AT2G24800
AT2G30770	AT5G09970
AT4G22510	AT1G77200
AT5G66400	AT4G02270
AT5G01320	AT4G30290
AT5G10180	AT2G02630
AT5G58390	AT2G38530
AT2G30750	AT5G16235
AT2G46640	AT5G18690
AT4G13290	AT1G35290
AT3G53960	AT2G43150
AT2G43060	AT2G28140
AT5G56490	AT3G13760
AT5G07690	AT1G07985
AT2G15042	AT5G66390
AT4G22517	AT1G43020
AT3G47580	AT2G37740
AT2G28710	AT1G06350
AT3G29680	AT4G17695
AT4G17860	AT3G06778
AT3G43270	AT1G18290
AT1G49860	AT1G08090
AT3G05727	AT5G23220
AT5G22250	AT1G21910
AT1G75040	AT4G04745
AT3G61280	AT1G70560
AT1G67870	AT1G12064
AT5G25250	AT3G09270
AT1G78370	AT5G46050
AT3G57260	AT3G27400
AT3G26830	AT1G33440
AT1G19640	AT5G01075
AT5G50950	AT5G26260
AT1G61300	AT4G12470
AT2G41870	AT3G50890
AT1G54575	AT1G14120
AT5G46830	AT3G12710
AT4G30140	AT4G28720
AT2G37540	AT4G38775
AT4G22495	AT1G02810
AT1G70850	AT1G23760
AT4G22490	AT5G02440
AT3G19710	AT4G28780
AT2G43570	AT1G76220
AT1G76960	AT5G57240
AT5G18600	AT5G21150
AT1G53160	AT4G19030
AT5G60900	AT2G45430
AT2G29320	AT1G73260
AT3G59010	AT3G48260
AT1G24147	AT2G46590
AT1G21550	AT1G53830
AT3G11110	AT3G09925
AT2G01520	AT5G04530
AT4G29610	AT5G14400
AT4G16000	AT1G16390
AT2G04170	AT1G48660
AT5G54585	AT3G22121
AT5G39090	AT1G55260
AT2G38110	AT5G44610
AT3G46080	AT5G16230
AT1G22490	AT1G52100
AT1G08290	AT5G20270
AT3G28007	AT1G04220
AT5G45990	AT1G17200
AT4G19520	AT2G04570
AT5G48000	AT2G01900
AT3G11660	AT1G11850
AT1G72800	AT3G16330
AT5G54710	AT3G05150
AT5G26340	AT1G12080
AT5G25880	AT5G43580
AT1G73325	AT5G20710
AT5G44400	AT1G64670
AT5G03545	AT5G03150
AT4G37410	AT5G24140
AT1G63350	AT3G46500
AT2G29350	AT3G09220
AT4G39770	AT3G15650
AT1G63710	AT1G05420
AT1G56600	AT1G33790
AT1G70640	AT4G23680
AT4G17030	AT3G16460
AT4G29740	AT5G15150
AT2G39420	AT5G56860
AT5G25440	AT5G18460
AT1G66570	AT5G62280
AT5G57220	AT3G13400
AT3G23550	AT2G23590
AT3G22231	AT1G03106
AT3G48510	AT4G11290
AT5G44260	AT3G16400
AT5G38320	AT1G01390
AT2G26010	AT4G23550
AT3G49620	AT3G09260
AT2G32880	AT2G05580
AT4G01390	AT1G54010
AT2G28085	AT2G18360
AT3G13175	AT5G14750
AT5G60910	AT2G18620
AT3G13540	AT4G40090
AT5G52320	AT2G36100
AT3G15500	AT4G34560
AT1G66100	AT1G60090
AT5G64110	AT1G17190
AT5G24780	AT4G08150
AT5G25980	AT5G26146
AT3G45160	AT1G17345
AT2G32885	AT5G35525
AT1G61120	AT5G64100
AT4G23290	AT3G61898
AT2G29310	AT4G37800
AT1G33720	AT2G02680
AT1G68250	AT5G16350
AT1G19960	AT1G23720
AT3G46900	AT3G05730
AT5G01540	AT2G42990
AT5G24200	AT5G07000
AT2G23030	AT1G06980
AT5G24210	AT1G20900
AT2G42610	AT3G12203
AT1G78490	AT4G13660
AT2G21990	AT5G48110
AT1G65500	AT2G22170
AT5G20230	AT1G61590
AT5G33370	AT5G03553
AT3G03200	AT5G53210
AT1G32350	AT5G36100
AT5G36220	AT2G04500
AT1G55010	AT5G02890
AT3G52550	AT2G45220
AT3G49110	AT1G53940
AT5G43650	AT3G01260
AT3G22160	AT1G08320
AT4G39640	AT1G14700
AT3G56400	AT5G43590
AT2G33850	AT5G17700
AT1G56550	AT5G57090
AT2G30760	AT3G47600
AT3G26200	AT4G29020
AT2G33385	AT1G67710
AT5G60780	AT1G27020
AT1G66920	AT3G08660
AT1G72520	AT1G30250
AT3G62950	AT4G10020
AT1G23130	AT5G35940
AT1G65370	AT2G46990
AT5G24160	AT3G57130
AT1G65190	AT5G10278
AT1G11080	AT1G68330
AT4G15660	AT2G46740
AT4G19970	AT2G36690
AT3G04060	AT3G49210
AT2G41380	AT1G11740
AT3G48310	AT1G17700
AT1G77520	AT5G65925
AT2G43610	AT5G01050
AT1G12030	AT1G04660
AT3G49580	AT3G54770
AT2G05510	AT1G01420
AT2G26380	AT1G75830
AT3G20470	AT1G60060
AT5G07700	AT5G60250
AT5G23010	AT3G59130
AT5G39610	AT4G24140
AT1G66090	AT5G17810
AT1G73510	AT1G21313
AT4G21780	AT5G18430
AT2G43510	AT4G24275
AT3G29670	AT1G65340
AT3G50770	AT4G15160
AT1G30730	AT3G55230
AT2G25450	AT2G42430
AT3G49130	AT3G07000
AT2G18050	AT1G78170
AT1G47370	AT4G18610
AT3G15840	AT3G22120
AT1G06080	AT5G45950
AT1G02405	AT1G32240
AT1G49450	AT2G41800
AT2G39030	AT2G39430
AT2G14580	AT5G44440
AT5G55720	AT5G20740
AT3G28220	AT3G17580
AT4G23600	AT3G45700
AT1G20120	AT2G02850
AT1G67865	AT4G12440
AT1G68600	AT2G43140
AT5G01542	AT1G62770
AT1G05753	AT5G17330
AT1G73330	AT1G65730
AT4G12495	AT2G41660
AT3G48280	AT5G10435
AT3G29410	AT5G15830
AT1G19670	AT4G34770
AT5G50360	AT4G02330
AT5G15500	AT1G14540
AT3G28540	AT4G21200
AT2G14560	AT3G16450
AT1G30840	AT3G01420
AT3G03480	AT5G22355
AT2G19130	AT1G13670
AT3G14060	AT1G21360
AT2G32860	AT3G16420
AT4G33930	AT1G76500
AT3G60415	AT4G38770
AT1G79680	AT2G44790
AT5G55250	AT4G35160
AT1G62560	AT4G34810
AT4G37970	AT2G27550
AT4G22485	AT3G59710
AT2G41240	AT5G39890
AT1G14250	AT5G59490
AT4G04630	AT3G24420
AT3G13730	AT3G62820
AT4G12490	AT1G04247
AT1G65790	AT3G10960
AT2G30766	AT5G42680
AT4G22513	AT4G02700
AT3G25740	AT1G27030
AT1G70890	AT1G65390
AT5G46350	AT5G60760
AT2G34490	AT1G18400
AT1G51270	AT3G21720
AT2G36770	AT1G02460
AT5G25130	AT3G51060
AT5G15160	AT4G37070
AT3G19270	AT3G50330
AT3G46370	AT4G14440
AT1G02390	AT2G30210
AT5G02930	AT3G06990
AT5G15660	AT1G22110
AT4G21440	AT4G20690
AT1G17420	AT2G24560
AT2G01610	AT5G36260
AT5G42530
AT4G22505
AT3G03190
AT2G42540
AT3G48640
AT5G21950
AT5G52760
AT3G18560
AT1G31690
AT1G28480
AT1G73810
AT5G59330
AT1G29290
AT1G69720
AT4G12550
AT3G56620
AT3G45680
AT5G01870
AT2G26560
AT5G10760
AT5G25120
AT4G22475
AT5G40330
AT4G12480
AT3G54065
AT2G45660
AT2G29170
AT2G38995
AT3G04210
AT3G25710
AT2G32160
AT1G64370
AT4G37990
AT4G19840
AT1G47395
AT1G16410
AT1G19565
AT1G07430
AT5G21960
AT1G52030
AT1G24140
AT4G13770
AT1G65800
AT5G59320
AT4G26260
AT3G07785
AT3G60470
AT5G44973
AT1G66760
AT1G03020
AT3G15510
AT4G22520
AT4G37409
AT3G54600
AT1G33960
AT4G33467
AT1G03400
AT4G11650
AT2G32870
AT1G47400
AT3G49120
AT1G67860
AT1G18710
AT3G52400
AT1G22570
AT5G26000
AT5G24770
AT4G04830
AT5G25970
AT2G17040
AT5G40800
AT5G39030
AT1G24070
AT3G45860
AT1G06090
AT3G56980
AT4G15450
AT3G22740
AT3G07255
AT2G15390
AT1G65450
AT1G65860
AT4G14365
AT5G38940
AT1G16400
AT4G24540
AT3G26280
AT1G24400
AT1G02065
AT2G30670
AT1G49030
AT2G25510
AT1G20310
AT3G48850
AT2G04080
AT1G52890
AT3G25760
AT1G75250
AT4G37980
AT2G32130
AT5G42380
AT5G44420
AT4G15700
AT4G35810
AT3G45140
AT1G54040
AT3G27920
AT5G11190
AT1G52040
AT3G56710
AT2G04032
AT5G24420
AT5G37990
AT2G43590

### Sheet: S-P3 (T70) Down in S-P3 GO
Category	Term		Count	%	PValue	Genes	Fold Enrichment	Bonferroni	Benjamini	FDR
GOTERM_BP_DIRECT	GO:0009611	response to wounding	44	11.7333	4.52198e-14	AT3G28220, AT2G04080, AT4G37409, AT1G31690, AT5G52750, AT1G61120, AT1G19640, AT4G23600, AT1G73325, AT5G54710, AT4G27140, AT1G17420, AT4G21780, AT4G21440, AT2G14580, AT2G39420, AT4G14365, AT1G49450, AT1G52000, AT5G36220, AT5G07700, AT1G20310, AT3G43270, AT4G11190, AT4G33467, AT1G80840, AT4G04830, AT5G20230, AT3G56620, AT5G21960, AT2G26380, AT1G14880, AT1G66100, AT1G66760, AT5G24770, AT1G30730, AT3…	3.9011	2.2096e-11	2.21125e-11	2.08915e-11
GOTERM_BP_DIRECT	GO:0009625	response to insect	12	3.2	7.08182e-13	AT1G52400, AT3G56400, AT4G13770, AT5G07690, AT5G23010, AT5G44420, AT5G24770, AT5G26000, AT3G26830, AT5G07700, AT4G19840, AT1G16410	25.0831	3.46315e-10	1.7315e-10	1.6359e-10
GOTERM_BP_DIRECT	GO:0006952	defense response	38	10.1333	3.38405e-10	AT3G49120, AT1G61300, AT3G50770, AT5G24780, AT1G70850, AT4G27140, AT1G17420, AT2G30770, AT4G21440, AT2G14580, AT4G11650, AT2G01520, AT2G39030, AT1G70890, AT1G52040, AT1G75040, AT1G79680, AT3G49110, AT1G63350, AT1G55010, AT1G66100, AT5G44420, AT1G56540, AT3G26830, AT3G22231, AT2G32160, AT5G46260, AT2G43570, AT1G23130, AT1G66090, AT2G43590, AT3G45860, AT1G72520, AT2G43610, AT4G19520, AT1G52030, AT2…	3.32216	1.6548e-07	5.516e-08	5.21143e-08
GOTERM_BP_DIRECT	GO:0009751	response to salicylic acid	24	6.4	9.53959e-10	AT3G56400, AT1G66920, AT1G14880, AT3G04210, AT1G31690, AT5G52750, AT1G56540, AT2G14560, AT1G28480, AT4G03450, AT5G46260, AT2G14580, AT2G19130, AT3G14060, AT3G45860, AT3G20470, AT3G48640, AT5G52760, AT1G20310, AT3G48310, AT2G40750, AT1G80840, AT1G79680, AT5G60900	4.89789	4.66486e-07	1.16622e-07	1.10182e-07
GOTERM_BP_DIRECT	GO:0050832	defense response to fungus	42	11.2	1.75054e-09	AT1G67865, AT3G49120, AT3G04210, AT5G52750, AT2G14560, AT5G54710, AT2G30770, AT5G46350, AT4G03450, AT4G14365, AT1G52400, AT5G57220, AT1G49450, AT1G13609, AT4G11650, AT3G05727, AT1G19670, AT3G48640, AT1G20310, AT5G44973, AT1G80840, AT2G40750, AT4G12480, AT5G60900, AT3G56400, AT1G14880, AT3G49110, AT1G55010, AT5G44420, AT1G56540, AT3G26830, AT2G19130, AT5G07690, AT2G43590, AT3G14060, AT1G24140, AT5…	2.90582	8.56012e-07	1.71202e-07	1.61749e-07
GOTERM_BP_DIRECT	GO:0009753	response to jasmonic acid	27	7.2	5.8009e-09	AT3G28220, AT2G04080, AT1G31690, AT3G50770, AT5G24780, AT1G61120, AT4G23600, AT1G73325, AT1G17420, AT2G14580, AT2G39420, AT3G61280, AT1G52000, AT2G39030, AT5G36220, AT1G20310, AT3G43270, AT1G54040, AT4G04830, AT3G56400, AT2G26380, AT1G66100, AT5G44420, AT5G24770, AT1G21550, AT3G45140, AT3G15510	3.97105	2.83664e-06	4.72773e-07	4.46669e-07
GOTERM_BP_DIRECT	GO:0009617	response to bacterium	18	4.8	2.76339e-08	AT3G56400, AT1G61120, AT3G26830, AT1G33960, AT3G22231, AT2G30750, AT2G30770, AT5G46260, AT2G14580, AT4G37980, AT1G03400, AT5G57220, AT4G37990, AT5G07690, AT1G73510, AT1G72520, AT3G45140, AT1G79680	5.59286	1.35129e-05	1.93043e-06	1.82384e-06
GOTERM_BP_DIRECT	GO:0042742	defense response to bacterium	40	10.6667	7.55359e-08	AT3G49120, AT3G56710, AT2G04080, AT3G04210, AT3G29670, AT5G42530, AT5G52750, AT5G25130, AT5G54710, AT2G30770, AT5G46350, AT4G03450, AT2G39420, AT4G14365, AT5G57220, AT4G11650, AT1G19670, AT3G48640, AT1G20310, AT1G80840, AT2G40750, AT5G01540, AT1G54040, AT5G60900, AT1G66920, AT3G56400, AT5G21960, AT1G14880, AT3G49110, AT5G24210, AT4G23290, AT5G22250, AT1G56540, AT2G30760, AT2G15042, AT2G19130, AT2…	2.62027	3.69364e-05	4.61713e-06	4.3622e-06
GOTERM_BP_DIRECT	GO:0009414	response to water deprivation	37	9.86667	1.6296e-07	AT1G65500, AT5G23010, AT1G31690, AT3G50770, AT3G29670, AT5G25130, AT5G66400, AT5G26340, AT2G39420, AT4G14365, AT1G52400, AT1G49450, AT5G59320, AT2G18050, AT5G36220, AT5G07700, AT3G48640, AT4G33467, AT3G15500, AT2G41240, AT3G56620, AT2G28085, AT5G21960, AT1G56540, AT3G26830, AT1G70640, AT1G56600, AT5G15500, AT1G72800, AT1G73330, AT2G19130, AT5G07690, AT3G18560, AT1G52890, AT2G41870, AT3G45140, AT2…	2.67247	7.96844e-05	8.85417e-06	8.36529e-06
GOTERM_BP_DIRECT	GO:0019761	glucosinolate biosynthetic process	7	1.86667	6.93765e-06	AT3G19710, AT4G13770, AT5G23010, AT1G62560, AT2G25450, AT1G16410, AT1G16400	14.6318	0.00338678	0.000339251	0.000320519
GOTERM_BP_DIRECT	GO:0031347	regulation of defense response	23	6.13333	9.70984e-06	AT3G56400, AT1G66920, AT2G29350, AT3G04210, AT3G26200, AT5G52750, AT1G56540, AT5G54710, AT4G03450, AT5G46260, AT4G14365, AT3G61280, AT2G19130, AT2G43590, AT1G24145, AT3G18560, AT3G48640, AT5G52760, AT3G48310, AT4G17030, AT2G40750, AT1G80840, AT5G60900	3.01045	0.00473688	0.000419307	0.000396155
GOTERM_BP_DIRECT	GO:0009682	induced systemic resistance	6	1.6	1.02897e-05	AT5G57220, AT3G56400, AT5G07690, AT2G30750, AT2G30770, AT4G12480	19.7082	0.00501907	0.000419307	0.000396155
GOTERM_BP_DIRECT	GO:0009627	systemic acquired resistance	10	2.66667	2.36805e-05	AT2G43570, AT4G14365, AT5G10760, AT3G04210, AT5G52750, AT1G56540, AT3G48640, AT1G75040, AT3G57260, AT5G60900	6.50741	0.0115131	0.000890752	0.000841569
GOTERM_BP_DIRECT	GO:0034758	positive regulation of iron ion transport	4	1.06667	0.000100287	AT1G47395, AT1G07373, AT2G30766, AT1G47400	39.4163	0.0478596	0.00350288	0.00330947
GOTERM_BP_DIRECT	GO:0007165	signal transduction	30	8	0.000161411	AT2G04080, AT3G04210, AT5G42530, AT1G19960, AT4G03450, AT3G60415, AT2G39420, AT3G61280, AT2G15080, AT1G47370, AT2G25510, AT5G36220, AT1G51270, AT3G48640, AT1G69720, AT4G17030, AT5G60900, AT1G66920, AT5G39090, AT3G07255, AT2G26380, AT5G44400, AT1G56540, AT5G46260, AT2G15042, AT1G03400, AT1G66090, AT2G19130, AT4G19520, AT3G54600	2.15334	0.0759013	0.005262	0.00497146
GOTERM_BP_DIRECT	GO:0009737	response to abscisic acid	30	8	0.000179652	AT1G31690, AT3G26200, AT3G29670, AT5G26000, AT4G23600, AT5G66400, AT5G26340, AT5G46350, AT4G21440, AT2G36770, AT3G60415, AT4G14365, AT1G52400, AT1G49450, AT5G59320, AT5G39610, AT3G20470, AT4G33467, AT5G01540, AT4G12480, AT5G25980, AT1G56540, AT3G26830, AT3G22231, AT1G70640, AT1G56600, AT5G15500, AT1G24145, AT2G41870, AT2G42540	2.13998	0.0841087	0.00549061	0.00518745
GOTERM_BP_DIRECT	GO:0002237	response to molecule of bacterial origin	9	2.4	0.000199505	AT4G14365, AT2G19130, AT5G52750, AT1G56540, AT3G48640, AT5G52760, AT1G80840, AT4G03450, AT5G60900	5.6437	0.0929588	0.00573869	0.00542183
GOTERM_BP_DIRECT	GO:0098542	defense response to other organism	23	6.13333	0.000359957	AT1G66920, AT5G21960, AT2G04080, AT2G26380, AT3G50770, AT3G26200, AT3G29670, AT1G66100, AT1G67860, AT3G23550, AT1G73325, AT2G14580, AT1G03400, AT3G61280, AT1G24145, AT3G18560, AT5G36220, AT3G43270, AT4G19970, AT4G11190, AT3G11660, AT2G29320, AT2G26010	2.35038	0.161425	0.00932151	0.00880683
GOTERM_BP_DIRECT	GO:0031408	oxylipin biosynthetic process	5	1.33333	0.000362186	AT1G72520, AT1G19640, AT1G17420, AT3G45140, AT2G26560	14.3705	0.162338	0.00932151	0.00880683
GOTERM_BP_DIRECT	GO:0009695	jasmonic acid biosynthetic process	5	1.33333	0.000578116	AT3G25760, AT1G72520, AT1G19640, AT1G17420, AT3G45140	12.7738	0.246315	0.0141349	0.0133545
GOTERM_BP_DIRECT	GO:1901605	alpha-amino acid metabolic process	7	1.86667	0.000706483	AT3G28220, AT2G04080, AT1G52000, AT3G43270, AT2G43610, AT1G73325, AT3G54600	6.525	0.292199	0.016451	0.0155426
GOTERM_BP_DIRECT	GO:0010597	green leaf volatile biosynthetic process	3	0.8	0.00122573	AT4G37980, AT3G03480, AT3G45140	51.7339	0.45105	0.0267715	0.0252933
GOTERM_BP_DIRECT	GO:0019762	glucosinolate catabolic process	5	1.33333	0.00125919	AT1G52400, AT2G32860, AT5G25980, AT5G26000, AT1G54040	10.4513	0.459971	0.0267715	0.0252933
GOTERM_BP_DIRECT	GO:0002213	defense response to insect	5	1.33333	0.001411	AT5G57220, AT2G29350, AT5G25980, AT5G24770, AT5G26000	10.1439	0.498658	0.0287492	0.0271618
GOTERM_BP_DIRECT	GO:0071456	cellular response to hypoxia	11	2.93333	0.00294914	AT1G66090, AT5G57220, AT3G56400, AT5G20230, AT5G42380, AT3G46080, AT4G19520, AT5G25250, AT1G21550, AT4G01360, AT2G26560	3.12249	0.76408	0.0544434	0.0514373
GOTERM_BP_DIRECT	GO:0034440	lipid oxidation	3	0.8	0.00300607	AT1G72520, AT1G17420, AT3G45140	34.4893	0.770576	0.0544434	0.0514373
GOTERM_BP_DIRECT	GO:2000143	negative regulation of DNA-templated transcription, initiation	3	0.8	0.00300607	AT3G48510, AT5G50360, AT5G40800	34.4893	0.770576	0.0544434	0.0514373
GOTERM_BP_DIRECT	GO:0016125	sterol metabolic process	5	1.33333	0.00368886	AT3G13730, AT3G19270, AT2G34490, AT5G48000, AT1G78490	7.83848	0.835885	0.0644233	0.0608662
GOTERM_BP_DIRECT	GO:0006970	response to osmotic stress	13	3.46667	0.00461124	AT3G56400, AT3G56620, AT5G52750, AT5G54710, AT1G70640, AT5G15500, AT4G21440, AT1G29290, AT4G14365, AT2G43060, AT2G40750, AT2G42540, AT2G23030	2.59919	0.895661	0.0777551	0.0734618
GOTERM_BP_DIRECT	GO:0010167	response to nitrate	4	1.06667	0.00676696	AT4G15700, AT3G62950, AT1G03020, AT4G15660	10.2191	0.963858	0.110301	0.104211
GOTERM_BP_DIRECT	GO:0010077	maintenance of inflorescence meristem identity	3	0.8	0.00701048	AT4G24540, AT5G60910, AT2G45660	22.9929	0.967942	0.110585	0.104479
GOTERM_BP_DIRECT	GO:0009651	response to salt stress	17	4.53333	0.00745745	AT3G49580, AT1G65500, AT2G32860, AT1G31690, AT5G46830, AT1G56540, AT5G26340, AT1G56600, AT2G36770, AT1G52400, AT2G15390, AT3G18560, AT5G39610, AT3G48850, AT2G41870, AT4G12480, AT2G42540	2.10527	0.974277	0.113959	0.107667
GOTERM_BP_DIRECT	GO:0006979	response to oxidative stress	15	4	0.0097448	AT4G04830, AT5G20230, AT3G49120, AT5G21960, AT3G49110, AT5G24770, AT5G64110, AT1G56600, AT3G61280, AT1G24145, AT5G39610, AT5G58390, AT4G11190, AT3G03190, AT4G39640	2.1737	0.991676	0.1444	0.136427
GOTERM_BP_DIRECT	GO:0009867	jasmonic acid mediated signaling pathway	7	1.86667	0.0124929	AT5G07690, AT1G24145, AT3G27920, AT1G19640, AT1G28480, AT3G52400, AT3G15500	3.65796	0.997861	0.179677	0.169756
GOTERM_BP_DIRECT	GO:0010439	regulation of glucosinolate biosynthetic process	3	0.8	0.0146215	AT5G07690, AT2G25450, AT5G07700	15.9181	0.999255	0.204283	0.193004
GOTERM_BP_DIRECT	GO:0002682	regulation of immune system process	5	1.33333	0.0169123	AT4G14365, AT2G19130, AT5G52750, AT1G56540, AT5G60900	5.07196	0.999761	0.229725	0.217041
GOTERM_BP_DIRECT	GO:0010120	camalexin biosynthetic process	3	0.8	0.0193127	AT3G56400, AT3G26830, AT2G30770	13.7957	0.999928	0.254914	0.240839
GOTERM_BP_DIRECT	GO:0010200	response to chitin	13	3.46667	0.0198093	AT3G56400, AT3G46080, AT5G21960, AT3G04210, AT5G52750, AT1G56540, AT5G54710, AT4G14365, AT2G17040, AT1G24145, AT5G52760, AT1G20310, AT1G80840	2.13505	0.999944	0.254914	0.240839
GOTERM_BP_DIRECT	GO:0016998	cell wall macromolecule catabolic process	3	0.8	0.0218635	AT2G43570, AT2G43590, AT2G43610	12.9335	0.99998	0.274135	0.258999
GOTERM_BP_DIRECT	GO:0010150	leaf senescence	8	2.13333	0.0230503	AT2G43570, AT4G14365, AT3G56400, AT3G14060, AT5G39610, AT1G54040, AT2G42540, AT3G60415	2.84448	0.999989	0.28179	0.266231
GOTERM_BP_DIRECT	GO:1990641	response to iron ion starvation	3	0.8	0.0245453	AT1G47395, AT2G30766, AT1G47400	12.1727	0.999995	0.292748	0.276584
GOTERM_BP_DIRECT	GO:2000022	regulation of jasmonic acid mediated signaling pathway	4	1.06667	0.0271525	AT4G14365, AT3G56400, AT3G22160, AT2G40750	6.13143	0.999999	0.297244	0.280832
GOTERM_BP_DIRECT	GO:2000070	regulation of response to water deprivation	3	0.8	0.0273538	AT3G56400, AT5G07690, AT2G40750	11.4964	0.999999	0.297244	0.280832
GOTERM_BP_DIRECT	GO:0080027	response to herbivore	3	0.8	0.0273538	AT1G61120, AT3G45140, AT2G14580	11.4964	0.999999	0.297244	0.280832
GOTERM_BP_DIRECT	GO:0002221	pattern recognition receptor signaling pathway	3	0.8	0.0273538	AT3G49120, AT3G49110, AT5G01540	11.4964	0.999999	0.297244	0.280832
GOTERM_BP_DIRECT	GO:0000272	polysaccharide catabolic process	3	0.8	0.0333339	AT2G43570, AT2G43590, AT2G43610	10.3468	1	0.350135	0.330803
GOTERM_BP_DIRECT	GO:1901701	cellular response to oxygen-containing compound	12	3.2	0.0336531	AT2G19130, AT2G43590, AT5G21960, AT5G36220, AT1G56540, AT3G48640, AT4G17030, AT4G27140, AT5G15500, AT5G60900, AT2G39420, AT3G60415	2.04887	1	0.350135	0.330803
GOTERM_BP_DIRECT	GO:0009901	anther dehiscence	3	0.8	0.0364975	AT1G72520, AT1G17420, AT5G50800	9.85408	1	0.371818	0.351288
GOTERM_BP_DIRECT	GO:0009620	response to fungus	10	2.66667	0.0396889	AT1G03400, AT1G66920, AT1G49450, AT5G21960, AT3G26200, AT3G22231, AT1G17420, AT3G45140, AT1G79680, AT2G15042	2.19677	1	0.396079	0.37421
GOTERM_BP_DIRECT	GO:0010026	trichome differentiation	3	0.8	0.0466355	AT5G40330, AT3G27920, AT3G13540	8.62232	1	0.447153	0.422463
GOTERM_BP_DIRECT	GO:0006032	chitin catabolic process	3	0.8	0.0466355	AT2G43570, AT2G43590, AT2G43610	8.62232	1	0.447153	0.422463
GOTERM_BP_DIRECT	GO:0010268	brassinosteroid homeostasis	3	0.8	0.0576668	AT3G13730, AT5G48000, AT1G78490	7.66429	1	0.537949	0.508247
GOTERM_BP_DIRECT	GO:0009863	salicylic acid mediated signaling pathway	4	1.06667	0.0583054	AT4G14365, AT3G22231, AT1G28480, AT3G52400	4.52319	1	0.537949	0.508247
GOTERM_BP_DIRECT	GO:0006869	lipid transport	5	1.33333	0.0606629	AT5G59320, AT5G61740, AT5G01870, AT5G59330, AT5G50800	3.3813	1	0.54702	0.516817
GOTERM_BP_DIRECT	GO:0016132	brassinosteroid biosynthetic process	3	0.8	0.0615258	AT3G13730, AT5G48000, AT1G78490	7.39056	1	0.54702	0.516817
GOTERM_BP_DIRECT	GO:0051091	positive regulation of sequence-specific DNA binding transcription factor activity	2	0.533333	0.0702117	AT3G56710, AT5G39610	27.5914	1	0.613099	0.579247
GOTERM_BP_DIRECT	GO:0009755	hormone-mediated signaling pathway	10	2.66667	0.0738839	AT1G49450, AT5G07690, AT5G21960, AT3G18560, AT1G56540, AT5G25130, AT1G20310, AT5G54710, AT4G33467, AT3G47580	1.94306	1	0.633846	0.598848
GOTERM_BP_DIRECT	GO:0071407	cellular response to organic cyclic compound	4	1.06667	0.0755389	AT3G61280, AT1G24145, AT5G60900, AT2G39420	4.05756	1	0.636871	0.601707
GOTERM_BP_DIRECT	GO:1900457	regulation of brassinosteroid mediated signaling pathway	2	0.533333	0.0836529	AT3G56400, AT2G40750	22.9929	1	0.681771	0.644127
GOTERM_BP_DIRECT	GO:0080187	floral organ senescence	2	0.533333	0.0836529	AT3G56400, AT5G39610	22.9929	1	0.681771	0.644127
GOTERM_BP_DIRECT	GO:0097305	response to alcohol	5	1.33333	0.0877866	AT2G19130, AT5G21960, AT5G36220, AT3G48640, AT5G54710	2.97322	1	0.703732	0.664875
GOTERM_BP_DIRECT	GO:0006355	regulation of transcription, DNA-templated	30	8	0.0915169	AT1G08290, AT5G46830, AT5G40330, AT5G46350, AT3G03200, AT4G21440, AT3G25710, AT2G17040, AT2G43060, AT5G39610, AT1G22490, AT3G04060, AT2G40750, AT3G15500, AT2G41240, AT3G56400, AT3G46080, AT5G15160, AT5G21960, AT3G56980, AT5G43650, AT1G65450, AT1G63030, AT5G07690, AT2G28710, AT1G52890, AT1G75250, AT1G53160, AT5G11190, AT3G15510	1.33593	1	0.721803	0.681949
GOTERM_BP_DIRECT	GO:0009738	abscisic acid-activated signaling pathway	8	2.13333	0.0953604	AT1G52400, AT3G56620, AT5G25980, AT5G26000, AT1G65790, AT3G22231, AT5G01540, AT5G15500	2.05906	1	0.728988	0.688737
GOTERM_BP_DIRECT	GO:0048629	trichome patterning	2	0.533333	0.0969003	AT5G40330, AT3G27920	19.7082	1	0.728988	0.688737
GOTERM_BP_DIRECT	GO:0048838	release of seed from dormancy	2	0.533333	0.0969003	AT3G48510, AT1G07430	19.7082	1	0.728988	0.688737
Category	Term		Count	%	PValue	Genes	Fold Enrichment	Bonferroni	Benjamini	FDR
GOTERM_MF_DIRECT	GO:0020037	heme binding	29	7.73333	2.72057e-12	AT3G49120, AT3G26200, AT5G25130, AT3G19270, AT2G30750, AT2G34490, AT2G30770, AT1G16410, AT5G57220, AT4G13770, AT5G36220, AT4G13290, AT5G58390, AT1G69720, AT1G78490, AT3G48280, AT3G49110, AT3G26830, AT5G25120, AT5G48000, AT5G64110, AT1G16400, AT1G33720, AT5G52320, AT3G13730, AT3G48310, AT3G26280, AT1G63710, AT4G37410	5.16228	6.82871e-10	6.82863e-10	6.66539e-10
GOTERM_MF_DIRECT	GO:0005506	iron ion binding	26	6.93333	4.60898e-11	AT3G26200, AT5G25130, AT3G19270, AT2G30750, AT2G34490, AT2G30770, AT1G16410, AT5G57220, AT4G13770, AT5G36220, AT4G13290, AT1G78490, AT3G48280, AT3G26830, AT5G25120, AT4G26260, AT5G48000, AT1G16400, AT1G33720, AT5G52320, AT3G13730, AT3G48310, AT4G35810, AT3G26280, AT1G63710, AT4G37410	5.1643	1.15685e-08	4.14832e-09	4.04915e-09
GOTERM_MF_DIRECT	GO:0016705	oxidoreductase activity, acting on paired donors, with incorporation or reduction of molecular oxygen	22	5.86667	4.95815e-11	AT3G48280, AT3G26200, AT5G25130, AT3G26830, AT5G25120, AT3G19270, AT2G30750, AT5G48000, AT2G34490, AT2G30770, AT1G33720, AT5G57220, AT4G13770, AT5G36220, AT5G52320, AT4G13290, AT3G13730, AT3G48310, AT4G35810, AT1G78490, AT3G26280, AT4G37410	6.3139	1.24449e-08	4.14832e-09	4.04915e-09
GOTERM_MF_DIRECT	GO:0004497	monooxygenase activity	21	5.6	5.31169e-10	AT3G48280, AT3G26200, AT5G25130, AT3G26830, AT5G25120, AT3G19270, AT2G30750, AT5G48000, AT2G34490, AT2G30770, AT1G33720, AT5G57220, AT4G13770, AT5G36220, AT5G52320, AT4G13290, AT3G13730, AT3G48310, AT1G78490, AT3G26280, AT4G37410	5.88283	1.33323e-07	3.33309e-08	3.25341e-08
GOTERM_MF_DIRECT	GO:0016491	oxidoreductase activity	20	5.33333	0.000154305	AT2G29350, AT5G44400, AT2G29170, AT3G19270, AT5G48000, AT2G34490, AT4G29740, AT2G30670, AT2G37540, AT1G30730, AT4G37980, AT1G03400, AT4G37990, AT3G13730, AT2G25450, AT5G56490, AT1G78490, AT2G29310, AT2G29320, AT4G37970	2.72534	0.0379931	0.00774613	0.00756097
GOTERM_MF_DIRECT	GO:0097573	glutathione oxidoreductase activity	6	1.6	0.000469501	AT4G15700, AT3G62950, AT5G18600, AT1G28480, AT1G03020, AT4G15660	9.17137	0.111191	0.0196408	0.0191713
GOTERM_MF_DIRECT	GO:0016165	linoleate 13S-lipoxygenase activity	3	0.8	0.00117799	AT1G72520, AT1G17420, AT3G45140	52.7354	0.256101	0.0422394	0.0412297
GOTERM_MF_DIRECT	GO:0016709	oxidoreductase activity, acting on paired donors, with incorporation or reduction of molecular oxygen, NAD(P)H as one donor, and incorporation of one atom of oxygen	7	1.86667	0.00157269	AT5G57220, AT4G13770, AT5G36220, AT3G13730, AT1G16410, AT4G37410, AT1G16400	5.59315	0.326358	0.0493433	0.0481638
GOTERM_MF_DIRECT	GO:0003700	transcription factor activity, sequence-specific DNA binding	39	10.4	0.00194757	AT1G08290, AT5G46830, AT5G40330, AT5G46350, AT3G03200, AT4G21440, AT3G25710, AT1G18710, AT2G17040, AT2G43060, AT5G39610, AT1G22490, AT5G07700, AT3G04060, AT3G13540, AT1G80840, AT2G40750, AT3G15500, AT2G45660, AT2G41240, AT3G56400, AT4G24540, AT3G46080, AT5G15160, AT5G21960, AT3G56980, AT5G43650, AT3G27920, AT1G63030, AT5G44260, AT5G07690, AT2G28710, AT1G52890, AT4G19520, AT1G75250, AT1G53160, AT5…	1.66398	0.386954	0.0543155	0.0530171
GOTERM_MF_DIRECT	GO:0052747	sinapyl alcohol dehydrogenase activity	3	0.8	0.0101129	AT4G37980, AT4G37990, AT4G37970	19.1765	0.922016	0.252381	0.246348
GOTERM_MF_DIRECT	GO:0045551	cinnamyl-alcohol dehydrogenase activity	3	0.8	0.0120228	AT4G37980, AT4G37990, AT4G37970	17.5785	0.951974	0.252381	0.246348
GOTERM_MF_DIRECT	GO:0008757	S-adenosylmethionine-dependent methyltransferase activity	5	1.33333	0.0128893	AT5G55250, AT1G77520, AT1G19640, AT5G37990, AT2G32160	5.49327	0.961467	0.252381	0.246348
GOTERM_MF_DIRECT	GO:0046983	protein dimerization activity	12	3.2	0.0137765	AT4G24540, AT5G15160, AT2G43060, AT3G56980, AT5G46830, AT1G22490, AT1G77520, AT5G43650, AT5G60910, AT3G25710, AT2G45660, AT2G41240	2.35032	0.969252	0.252381	0.246348
GOTERM_MF_DIRECT	GO:0016702	oxidoreductase activity, acting on single donors with incorporation of molecular oxygen, incorporation of two atoms of oxygen	3	0.8	0.014077	AT1G72520, AT1G17420, AT3G45140	16.2263	0.971517	0.252381	0.246348
GOTERM_MF_DIRECT	GO:0000977	RNA polymerase II regulatory region sequence-specific DNA binding	5	1.33333	0.0174221	AT4G24540, AT3G56980, AT5G60910, AT2G45660, AT2G41240	5.02242	0.987863	0.29153	0.284561
GOTERM_MF_DIRECT	GO:0080105	6-methylthiopropyl glucosinolate S-oxygenase activity	2	0.533333	0.02814	AT1G65860, AT1G62560	70.3139	0.999226	0.430993	0.420691
GOTERM_MF_DIRECT	GO:0043295	glutathione binding	3	0.8	0.0291908	AT1G49860, AT3G03190, AT1G78370	11.1022	0.99941	0.430993	0.420691
GOTERM_MF_DIRECT	GO:0030246	carbohydrate binding	9	2.4	0.0311522	AT2G19130, AT1G52000, AT1G65790, AT1G52040, AT1G52030, AT4G19840, AT5G01540, AT1G65800, AT5G60900	2.45281	0.999645	0.4344	0.424016
GOTERM_MF_DIRECT	GO:0000976	transcription regulatory region sequence-specific DNA binding	18	4.8	0.035741	AT3G56400, AT5G46830, AT5G40330, AT5G43650, AT3G27920, AT3G03200, AT5G07690, AT5G39610, AT2G43060, AT5G07700, AT4G19520, AT3G04060, AT3G13540, AT2G40750, AT1G80840, AT1G53160, AT5G60910, AT3G15510	1.70573	0.999892	0.470561	0.459312
GOTERM_MF_DIRECT	GO:0080102	3-methylthiopropyl glucosinolate S-oxygenase activity	2	0.533333	0.0419127	AT1G65860, AT1G62560	46.8759	0.999978	0.470561	0.459312
GOTERM_MF_DIRECT	GO:0080104	5-methylthiopropyl glucosinolate S-oxygenase activity	2	0.533333	0.0419127	AT1G65860, AT1G62560	46.8759	0.999978	0.470561	0.459312
GOTERM_MF_DIRECT	GO:0080106	7-methylthiopropyl glucosinolate S-oxygenase activity	2	0.533333	0.0419127	AT1G65860, AT1G62560	46.8759	0.999978	0.470561	0.459312
GOTERM_MF_DIRECT	GO:0004568	chitinase activity	3	0.8	0.0449939	AT2G43570, AT2G43590, AT2G43610	8.78923	0.99999	0.470561	0.459312
GOTERM_MF_DIRECT	GO:0008061	chitin binding	3	0.8	0.0449939	AT2G43570, AT2G43590, AT2G43610	8.78923	0.99999	0.470561	0.459312
GOTERM_MF_DIRECT	GO:0043531	ADP binding	7	1.86667	0.0517109	AT1G66090, AT1G61300, AT3G04210, AT1G63350, AT1G56540, AT4G19520, AT5G46260	2.61807	0.999998	0.480985	0.469487
GOTERM_MF_DIRECT	GO:0080103	4-methylthiopropyl glucosinolate S-oxygenase activity	2	0.533333	0.055491	AT1G65860, AT1G62560	35.1569	0.999999	0.480985	0.469487
GOTERM_MF_DIRECT	GO:0008422	beta-glucosidase activity	4	1.06667	0.0555546	AT1G52400, AT2G32860, AT5G25980, AT5G26000	4.61075	0.999999	0.480985	0.469487
GOTERM_MF_DIRECT	GO:0016298	lipase activity	4	1.06667	0.0555546	AT5G24210, AT1G20120, AT2G26560, AT2G39420	4.61075	0.999999	0.480985	0.469487
GOTERM_MF_DIRECT	GO:0030234	enzyme regulator activity	3	0.8	0.0556681	AT5G42380, AT3G50770, AT1G54040	7.81265	0.999999	0.480985	0.469487
GOTERM_MF_DIRECT	GO:0051537	2 iron, 2 sulfur cluster binding	4	1.06667	0.0577913	AT4G15700, AT5G18600, AT1G03020, AT4G15660	4.53638	1	0.480985	0.469487
GOTERM_MF_DIRECT	GO:0045735	nutrient reservoir activity	3	0.8	0.0594045	AT5G24780, AT5G24770, AT4G27140	7.53363	1	0.480985	0.469487
GOTERM_MF_DIRECT	GO:0080107	8-methylthiopropyl glucosinolate S-oxygenase activity	2	0.533333	0.0688775	AT1G65860, AT1G62560	28.1255	1	0.540258	0.527343
GOTERM_MF_DIRECT	GO:0050135	NAD(P)+ nucleosidase activity	3	0.8	0.0834766	AT1G47370, AT1G51270, AT4G19520	6.20416	1	0.598647	0.584336
GOTERM_MF_DIRECT	GO:0004867	serine-type endopeptidase inhibitor activity	3	0.8	0.0834766	AT1G73330, AT2G43510, AT1G73325	6.20416	1	0.598647	0.584336
GOTERM_MF_DIRECT	GO:0061809	NAD+ nucleotidase, cyclic ADP-ribose generating	3	0.8	0.0834766	AT1G47370, AT1G51270, AT4G19520	6.20416	1	0.598647	0.584336
Category	Term		Count	%	PValue	Genes	Fold Enrichment	Bonferroni	Benjamini	FDR
GOTERM_CC_DIRECT	GO:0099503	secretory vesicle	16	4.26667	8.84084e-09	AT4G22490, AT3G49120, AT3G49110, AT5G25980, AT5G26000, AT5G64110, AT3G57260, AT2G43570, AT2G43590, AT4G11650, AT3G05727, AT4G22513, AT1G75040, AT2G43510, AT4G12480, AT2G26010	7.0995	6.10018e-07	6.10018e-07	5.65814e-07
GOTERM_CC_DIRECT	GO:0005576	extracellular region	74	19.7333	6.15391e-06	AT5G26000, AT5G55720, AT4G29740, AT2G14580, AT1G52400, AT2G15080, AT5G59320, AT1G13609, AT4G11650, AT5G38940, AT3G05727, AT3G43270, AT5G58390, AT1G75040, AT4G17030, AT5G01540, AT5G56490, AT5G33370, AT1G79680, AT1G65800, AT3G49110, AT4G23290, AT5G44400, AT1G66100, AT1G55010, AT5G25980, AT1G67870, AT4G22520, AT5G64110, AT2G39850, AT5G50800, AT1G30730, AT2G43590, AT1G54575, AT1G24140, AT2G43510, AT1…	1.68924	0.000424531	0.00021231	0.000196925
GOTERM_CC_DIRECT	GO:0005773	vacuole	24	6.4	0.000139208	AT3G28220, AT5G20230, AT5G15160, AT3G49120, AT1G14880, AT3G49110, AT1G14250, AT5G24780, AT5G24770, AT5G25980, AT4G23600, AT5G26000, AT1G66570, AT5G25250, AT5G64110, AT3G57260, AT1G52400, AT1G19670, AT1G52040, AT2G25450, AT5G58390, AT1G75040, AT1G11080, AT2G23030	2.45864	0.00956005	0.00320179	0.00296978
GOTERM_CC_DIRECT	GO:0000325	plant-type vacuole	19	5.06667	0.00648877	AT3G28220, AT5G20230, AT5G15160, AT3G49120, AT1G14880, AT3G49110, AT1G14250, AT5G24780, AT5G24770, AT5G25980, AT4G23600, AT5G26000, AT5G25250, AT3G57260, AT1G52400, AT1G19670, AT3G20470, AT1G52040, AT1G75040	2.02672	0.361851	0.111931	0.10382
GOTERM_CC_DIRECT	GO:0016021	integral component of membrane	104	27.7333	0.0103671	AT1G14250, AT1G67860, AT1G02390, AT3G23550, AT5G57220, AT2G25510, AT5G01540, AT1G79680, AT3G48280, AT1G32350, AT1G68600, AT3G54065, AT5G48000, AT1G24070, AT2G15390, AT3G45680, AT3G48310, AT3G47580, AT4G15320, AT1G63710, AT3G46370, AT4G37410, AT3G28220, AT1G06090, AT1G65500, AT5G25970, AT3G26200, AT2G30770, AT4G03450, AT1G16410, AT1G29290, AT1G30840, AT4G13770, AT5G60780, AT5G36220, AT5G38120, AT2…	1.23673	0.512791	0.132082	0.122511
GOTERM_CC_DIRECT	GO:0048046	apoplast	14	3.73333	0.0120024	AT3G49120, AT5G25980, AT4G23600, AT5G26000, AT1G29290, AT3G57260, AT2G43570, AT5G59320, AT5G10760, AT5G38940, AT1G75040, AT4G11190, AT4G39640, AT1G78370	2.20092	0.565333	0.132082	0.122511
GOTERM_CC_DIRECT	GO:0016020	membrane	27	7.2	0.0133997	AT2G04080, AT1G14250, AT1G02390, AT2G38110, AT3G23550, AT5G54710, AT1G66570, AT4G03450, AT1G16410, AT1G30840, AT2G39420, AT5G57220, AT5G59320, AT5G36220, AT1G02405, AT2G04032, AT5G56490, AT2G26560, AT5G20230, AT3G54065, AT1G66760, AT1G65790, AT3G22231, AT1G16400, AT1G24140, AT5G01870, AT4G37410	1.65281	0.605772	0.132082	0.122511
GOTERM_CC_DIRECT	GO:0005788	endoplasmic reticulum lumen	4	1.06667	0.0232173	AT1G52400, AT3G26830, AT2G30750, AT2G30770	6.52074	0.802276	0.200249	0.185739
GOTERM_CC_DIRECT	GO:0009505	plant-type cell wall	13	3.46667	0.0456166	AT3G49120, AT3G49110, AT5G44400, AT1G55010, AT5G64110, AT3G57260, AT1G30730, AT5G59320, AT3G14060, AT5G38940, AT3G20470, AT1G75040, AT4G12480	1.88195	0.960109	0.349727	0.324384

### Sheet: S-P (T70) Down in S-P GO
Category	Term		Count	%	PValue	Genes	Fold Enrichment	Bonferroni	Benjamini	FDR
GOTERM_BP_DIRECT	GO:0090558	plant epidermis development	16	6.13027	8.55472e-07	AT5G43590, AT3G07000, AT3G59710, AT5G48110, AT5G62280, AT5G26260, AT3G59130, AT4G12440, AT3G16430, AT2G43150, AT4G38770, AT4G18940, AT5G01050, AT2G22170, AT1G21310, AT2G02680	4.99027	0.00036351	0.000363576	0.000359298
GOTERM_BP_DIRECT	GO:0016042	lipid catabolic process	11	4.21456	9.85554e-06	AT1G53940, AT5G43590, AT5G18430, AT5G45950, AT1G28660, AT4G37070, AT4G28780, AT3G04290, AT2G42990, AT2G04570, AT2G24560	6.346	0.00417987	0.0020943	0.00206966
GOTERM_BP_DIRECT	GO:0042744	hydrogen peroxide catabolic process	8	3.06513	5.37238e-05	AT1G14540, AT5G66390, AT2G24800, AT1G05260, AT5G64100, AT5G17820, AT4G11290, AT5G42180	8.23137	0.0225745	0.00761087	0.00752133
GOTERM_BP_DIRECT	GO:0010015	root morphogenesis	14	5.36398	7.19251e-05	AT3G59710, AT3G09220, AT5G48110, AT5G62280, AT5G26260, AT3G59130, AT2G44790, AT2G43150, AT1G76220, AT5G01050, AT2G22170, AT1G21310, AT2G02680, AT1G69810	3.88132	0.0301067	0.00764204	0.00755213
GOTERM_BP_DIRECT	GO:0006979	response to oxidative stress	16	6.13027	9.3369e-05	AT1G14540, AT5G66390, AT3G59710, AT1G05260, AT5G64100, AT5G17820, AT3G01420, AT5G42180, AT2G44790, AT1G52100, AT2G24800, AT2G22170, AT1G54010, AT5G59490, AT1G21310, AT4G11290	3.3548	0.0389066	0.00793636	0.00784299
GOTERM_BP_DIRECT	GO:0048364	root development	14	5.36398	0.00119293	AT5G22355, AT3G07000, AT2G39430, AT1G27030, AT2G30210, AT4G12440, AT1G77200, AT1G76220, AT5G03150, AT2G04500, AT1G70560, AT1G06980, AT2G46990, AT1G23720	2.89291	0.39788	0.0794906	0.0785554
GOTERM_BP_DIRECT	GO:0045893	positive regulation of transcription, DNA-templated	11	4.21456	0.00130926	AT5G67060, AT3G47600, AT5G15150, AT1G21910, AT5G57620, AT5G03150, AT5G53210, AT3G57130, AT5G14750, AT3G51060, AT2G42430	3.48526	0.426959	0.0794906	0.0785554
GOTERM_BP_DIRECT	GO:0010025	wax biosynthetic process	4	1.53257	0.00295526	AT1G49430, AT1G06350, AT3G49210, AT5G02890	13.7662	0.715734	0.156998	0.155151
GOTERM_BP_DIRECT	GO:0048480	stigma development	3	1.14943	0.00340542	AT5G67060, AT3G50330, AT3G51060	33.2684	0.765377	0.160812	0.15892
GOTERM_BP_DIRECT	GO:0009753	response to jasmonic acid	12	4.5977	0.00765725	AT1G53940, AT3G16430, AT5G35940, AT1G21910, AT4G19810, AT1G52100, AT3G59710, AT1G54010, AT5G59490, AT3G24420, AT5G26260, AT5G46050	2.55365	0.961874	0.312274	0.3086
GOTERM_BP_DIRECT	GO:0042545	cell wall modification	5	1.91571	0.00808239	AT1G53830, AT4G02330, AT1G02810, AT2G36100, AT2G45220	6.31679	0.968222	0.312274	0.3086
GOTERM_BP_DIRECT	GO:0046274	lignin catabolic process	3	1.14943	0.0136439	AT5G01050, AT3G09220, AT2G30210	16.6342	0.997087	0.483223	0.477538
GOTERM_BP_DIRECT	GO:0045490	pectin catabolic process	5	1.91571	0.0185592	AT1G53830, AT4G02330, AT1G02810, AT3G27400, AT2G45220	4.94086	0.999651	0.606742	0.599604
GOTERM_BP_DIRECT	GO:0048467	gynoecium development	3	1.14943	0.0200694	AT5G67060, AT3G50330, AT1G70560	13.6098	0.999819	0.609249	0.602082
GOTERM_BP_DIRECT	GO:0019748	secondary metabolic process	9	3.44828	0.0247283	AT4G23680, AT3G16330, AT2G18360, AT2G43150, AT1G52100, AT3G24420, AT5G02440, AT1G02460, AT3G12203	2.56642	0.999976	0.657741	0.650003
GOTERM_BP_DIRECT	GO:0009611	response to wounding	15	5.74713	0.024762	AT4G23680, AT5G43580, AT3G59710, AT5G26260, AT5G46050, AT2G44790, AT1G52100, AT1G27020, AT2G22170, AT1G54010, AT1G12080, AT1G04220, AT1G73260, AT3G12710, AT1G07985	1.92427	0.999976	0.657741	0.650003
GOTERM_BP_DIRECT	GO:0009685	gibberellin metabolic process	2	0.766284	0.0296293	AT2G36690, AT4G21200	66.5369	0.999997	0.662761	0.654963
GOTERM_BP_DIRECT	GO:0048462	carpel formation	2	0.766284	0.0296293	AT5G67060, AT3G50330	66.5369	0.999997	0.662761	0.654963
GOTERM_BP_DIRECT	GO:0090547	response to low humidity	2	0.766284	0.0296293	AT5G53210, AT4G02270	66.5369	0.999997	0.662761	0.654963
GOTERM_BP_DIRECT	GO:0009737	response to abscisic acid	17	6.51341	0.0334594	AT3G59710, AT1G64670, AT3G49210, AT3G54770, AT3G09220, AT2G36690, AT3G24420, AT1G27030, AT2G30210, AT3G01420, AT5G46050, AT1G77200, AT4G19810, AT5G59490, AT5G03553, AT5G44610, AT1G78170	1.75459	0.999999	0.711011	0.702646
GOTERM_BP_DIRECT	GO:0098542	defense response to other organism	13	4.98084	0.0387513	AT1G22900, AT3G59710, AT1G53940, AT3G16430, AT2G43150, AT5G35940, AT1G02810, AT1G52100, AT5G01050, AT2G22170, AT1G54010, AT5G59490, AT2G02680	1.92218	1	0.759402	0.750468
GOTERM_BP_DIRECT	GO:0010500	transmitting tissue development	2	0.766284	0.0393102	AT5G67060, AT3G50330	49.9027	1	0.759402	0.750468
GOTERM_BP_DIRECT	GO:0009733	response to auxin	8	3.06513	0.0446261	AT3G47600, AT2G21220, AT5G56860, AT4G34810, AT5G57090, AT1G17345, AT2G46990, AT4G34770	2.46433	1	0.824613	0.814912
GOTERM_BP_DIRECT	GO:0009647	skotomorphogenesis	2	0.766284	0.0488949	AT2G45430, AT2G46990	39.9221	1	0.865848	0.855662
GOTERM_BP_DIRECT	GO:0019760	glucosinolate metabolic process	5	1.91571	0.0529865	AT4G12440, AT3G16430, AT5G01050, AT3G08660, AT3G09260	3.5392	1	0.900262	0.88967
GOTERM_BP_DIRECT	GO:0070417	cellular response to cold	3	1.14943	0.0550748	AT1G16390, AT3G09260, AT4G12470	7.87937	1	0.900262	0.88967
GOTERM_BP_DIRECT	GO:0048653	anther development	3	1.14943	0.0657455	AT2G02850, AT1G08320, AT3G51060	7.12895	1	1	0.990566
GOTERM_BP_DIRECT	GO:0010252	auxin homeostasis	3	1.14943	0.0713183	AT1G14120, AT5G57090, AT3G51060	6.80491	1	1	0.990566
GOTERM_BP_DIRECT	GO:0009723	response to ethylene	5	1.91571	0.0754334	AT4G28720, AT1G53940, AT1G70560, AT5G57090, AT4G02270	3.13853	1	1	0.990566
GOTERM_BP_DIRECT	GO:0009734	auxin-activated signaling pathway	6	2.29885	0.0765227	AT1G53940, AT1G13670, AT1G70560, AT5G57090, AT3G51060, AT2G46990	2.6497	1	1	0.990566
GOTERM_BP_DIRECT	GO:0048589	developmental growth	11	4.21456	0.0779234	AT2G43150, AT1G22110, AT1G76220, AT2G04500, AT2G22170, AT2G39430, AT2G02680, AT3G12710, AT3G59130, AT4G34770, AT1G23720	1.82976	1	1	0.990566
GOTERM_BP_DIRECT	GO:0010411	xyloglucan metabolic process	3	1.14943	0.0828976	AT4G30290, AT4G37800, AT5G48070	6.23783	1	1	0.990566
GOTERM_BP_DIRECT	GO:0045165	cell fate commitment	2	0.766284	0.0862912	AT4G08150, AT5G14750	22.179	1	1	0.990566
Category	Term		Count	%	PValue	Genes	Fold Enrichment	Bonferroni	Benjamini	FDR
GOTERM_MF_DIRECT	GO:0016788	hydrolase activity, acting on ester bonds	10	3.83142	4.85914e-06	AT5G18430, AT5G45950, AT1G28660, AT1G54010, AT2G23590, AT4G28780, AT3G04290, AT2G42990, AT2G04570, AT2G24560	7.92188	0.000971359	0.000971828	0.000952392
GOTERM_MF_DIRECT	GO:0004601	peroxidase activity	9	3.44828	4.57545e-05	AT1G14540, AT5G66390, AT2G24800, AT1G05260, AT5G64100, AT5G17820, AT4G11290, AT3G01420, AT5G42180	6.96641	0.00910936	0.00457545	0.00448394
GOTERM_MF_DIRECT	GO:0030246	carbohydrate binding	11	4.21456	0.000240527	AT3G01260, AT3G16430, AT3G16420, AT5G35940, AT1G52100, AT3G16460, AT1G33790, AT3G16450, AT3G16400, AT1G65390, AT5G20710	4.32326	0.0469723	0.0160352	0.0157145
GOTERM_MF_DIRECT	GO:0003700	transcription factor activity, sequence-specific DNA binding	32	12.2605	0.000325644	AT5G15150, AT3G50330, AT1G32240, AT2G29060, AT3G50890, AT5G15830, AT2G37740, AT3G51060, AT5G17810, AT2G43140, AT4G08150, AT3G18010, AT1G77200, AT5G57620, AT2G46590, AT1G08320, AT4G17695, AT2G46990, AT1G20900, AT1G67710, AT5G67060, AT1G21910, AT5G14750, AT1G18400, AT4G23550, AT2G45430, AT1G76500, AT3G47600, AT5G56860, AT5G03150, AT5G53210, AT1G69810	1.96893	0.0630631	0.0162822	0.0159565
GOTERM_MF_DIRECT	GO:0020037	heme binding	13	4.98084	0.000547077	AT1G14540, AT5G66390, AT1G05260, AT5G64100, AT1G65340, AT5G17820, AT5G14400, AT3G01420, AT5G42180, AT5G09970, AT2G24800, AT3G44970, AT4G11290	3.33722	0.103669	0.0218831	0.0214454
GOTERM_MF_DIRECT	GO:0005507	copper ion binding	8	3.06513	0.00292003	AT3G16430, AT3G16420, AT5G01050, AT3G16460, AT3G09220, AT3G13400, AT3G09260, AT2G30210	4.225	0.442817	0.0973345	0.0953878
GOTERM_MF_DIRECT	GO:0016491	oxidoreductase activity	13	4.98084	0.00506114	AT5G44440, AT1G14120, AT3G59710, AT3G09220, AT2G36690, AT2G30210, AT5G14400, AT4G10020, AT2G46740, AT3G46500, AT5G01050, AT3G44970, AT3G13400	2.55465	0.637524	0.144604	0.141712
GOTERM_MF_DIRECT	GO:0052716	hydroquinone:oxygen oxidoreductase activity	3	1.14943	0.0118178	AT5G01050, AT3G09220, AT2G30210	17.8941	0.90723	0.264678	0.259385
GOTERM_MF_DIRECT	GO:0004857	enzyme inhibitor activity	5	1.91571	0.0119105	AT4G02330, AT1G02810, AT1G62770, AT3G62820, AT5G20740	5.63333	0.908955	0.264678	0.259385
GOTERM_MF_DIRECT	GO:0046910	pectinesterase inhibitor activity	5	1.91571	0.0133067	AT1G53830, AT4G02330, AT1G02810, AT1G62770, AT2G45220	5.45161	0.931382	0.266134	0.260811
GOTERM_MF_DIRECT	GO:0046872	metal ion binding	33	12.6437	0.0205826	AT3G07000, AT3G06990, AT1G05260, AT3G50890, AT2G36690, AT5G64100, AT2G18620, AT4G21200, AT2G37740, AT3G51060, AT3G01420, AT2G44790, AT3G46500, AT2G24800, AT4G21600, AT2G02850, AT2G46590, AT5G39890, AT3G13760, AT4G11290, AT1G14540, AT5G66390, AT5G22355, AT1G14120, AT5G16230, AT5G17820, AT5G60250, AT3G27400, AT1G14700, AT3G21720, AT5G42180, AT5G03150, AT2G02680	1.48193	0.984384	0.374228	0.366744
GOTERM_MF_DIRECT	GO:0004553	hydrolase activity, hydrolyzing O-glycosyl compounds	5	1.91571	0.0252688	AT4G30290, AT4G37800, AT3G09260, AT5G48070, AT1G60090	4.48673	0.994016	0.421147	0.412724
GOTERM_MF_DIRECT	GO:0045330	aspartyl esterase activity	4	1.53257	0.0303568	AT1G53830, AT4G02330, AT1G02810, AT2G45220	5.87826	0.997899	0.467027	0.457687
GOTERM_MF_DIRECT	GO:0005199	structural constituent of cell wall	3	1.14943	0.0369526	AT2G43150, AT1G21310, AT1G23720	9.8129	0.999464	0.517879	0.507522
GOTERM_MF_DIRECT	GO:0003680	AT DNA binding	3	1.14943	0.0414303	AT2G45430, AT1G76500, AT1G20900	9.21818	0.999789	0.517879	0.507522
GOTERM_MF_DIRECT	GO:0016762	xyloglucan:xyloglucosyl transferase activity	3	1.14943	0.0414303	AT4G30290, AT4G37800, AT5G48070	9.21818	0.999789	0.517879	0.507522
GOTERM_MF_DIRECT	GO:0030599	pectinesterase activity	4	1.53257	0.0635625	AT1G53830, AT4G02330, AT1G02810, AT2G45220	4.36129	0.999998	0.747794	0.732838
GOTERM_MF_DIRECT	GO:0038023	signaling receptor activity	3	1.14943	0.069255	AT5G20270, AT2G40330, AT5G44610	6.91364	0.999999	0.7695	0.75411
GOTERM_MF_DIRECT	GO:0016297	acyl-[acyl-carrier-protein] hydrolase activity	2	0.766284	0.0758511	AT2G04570, AT1G35290	25.35	1	0.798433	0.782464
GOTERM_MF_DIRECT	GO:0043565	sequence-specific DNA binding	9	3.44828	0.0801681	AT5G67060, AT3G47600, AT5G15150, AT5G56860, AT5G03150, AT2G29060, AT1G08320, AT1G69810, AT4G23550	2.00571	1	0.801681	0.785648
GOTERM_MF_DIRECT	GO:0042803	protein homodimerization activity	6	2.29885	0.0865481	AT5G03150, AT3G50890, AT2G40330, AT1G08320, AT3G09260, AT2G36100	2.54561	1	0.824268	0.807783
Category	Term		Count	%	PValue	Genes	Fold Enrichment	Bonferroni	Benjamini	FDR
GOTERM_CC_DIRECT	GO:0005576	extracellular region	68	26.0536	6.02923e-11	AT5G43580, AT5G18460, AT5G48430, AT1G64670, AT1G05260, AT3G09925, AT5G48070, AT2G44790, AT4G38770, AT4G30290, AT1G23760, AT4G19810, AT1G12080, AT4G37800, AT1G02460, AT4G11290, AT1G73260, AT2G04570, AT5G44440, AT1G14540, AT4G02330, AT4G24140, AT3G55230, AT4G28780, AT1G14700, AT3G05730, AT5G42180, AT2G46740, AT1G02810, AT1G28660, AT1G54010, AT1G21310, AT3G04290, AT3G09220, AT5G64100, AT1G65340, AT2…	2.28237	3.1352e-09	3.1352e-09	2.89403e-09
GOTERM_CC_DIRECT	GO:0009505	plant-type cell wall	18	6.89655	5.45877e-06	AT5G44440, AT5G66390, AT2G41800, AT1G64670, AT1G05260, AT5G64100, AT4G02270, AT5G17820, AT2G38530, AT5G42180, AT1G53830, AT1G74000, AT2G46740, AT4G38770, AT4G19810, AT2G24800, AT3G13400, AT4G11290	3.83138	0.000283817	0.000141928	0.000131011
GOTERM_CC_DIRECT	GO:0005618	cell wall	19	7.27969	2.45731e-05	AT5G44440, AT4G02330, AT4G24140, AT2G41800, AT5G64100, AT5G17820, AT5G48070, AT1G74000, AT2G46740, AT4G30290, AT4G38770, AT1G23760, AT1G02810, AT4G19810, AT4G37800, AT1G02460, AT4G12470, AT5G20710, AT2G45220	3.25803	0.001277	0.000425933	0.000393169
GOTERM_CC_DIRECT	GO:0048046	apoplast	15	5.74713	0.000121984	AT1G22900, AT3G55230, AT3G09220, AT1G62770, AT2G39430, AT2G30210, AT5G48070, AT4G30290, AT1G23760, AT5G01050, AT2G02850, AT4G37800, AT5G20740, AT4G12470, AT5G20710	3.46725	0.00632349	0.00158579	0.00146381
GOTERM_CC_DIRECT	GO:0009506	plasmodesma	18	6.89655	0.00839678	AT2G41800, AT1G05260, AT5G64100, AT5G17820, AT5G26260, AT5G42180, AT1G49430, AT4G13660, AT2G44790, AT3G16420, AT5G35940, AT2G24800, AT3G16460, AT3G16450, AT1G54010, AT4G11290, AT3G09260, AT4G12470	2.01488	0.354981	0.0777054	0.071728
GOTERM_CC_DIRECT	GO:0048226	Casparian strip	3	1.14943	0.008966	AT5G57620, AT2G30210, AT2G36100	20.6735	0.373956	0.0777054	0.071728
GOTERM_CC_DIRECT	GO:0005773	vacuole	14	5.36398	0.0161779	AT1G14540, AT5G66390, AT1G05260, AT5G64100, AT5G17820, AT1G14700, AT5G42180, AT1G74000, AT2G24800, AT2G22170, AT1G54010, AT4G11290, AT3G09260, AT5G20710	2.10877	0.571785	0.120179	0.110934
GOTERM_CC_DIRECT	GO:0099503	secretory vesicle	6	2.29885	0.0188972	AT4G19810, AT2G02850, AT2G22170, AT4G11290, AT1G73260, AT3G05730	3.9145	0.629187	0.122832	0.113383
GOTERM_CC_DIRECT	GO:0031225	anchored component of membrane	6	2.29885	0.0793552	AT2G44790, AT5G10430, AT1G55260, AT5G18690, AT4G40090, AT5G36260	2.6252	0.986423	0.458497	0.423228
GOTERM_CC_DIRECT	GO:0016020	membrane	17	6.51341	0.0907191	AT1G17700, AT1G65730, AT1G55260, AT5G18690, AT3G59710, AT1G08090, AT5G17700, AT2G38530, AT1G11740, AT1G49430, AT2G46740, AT2G44790, AT5G10430, AT1G21360, AT5G36260, AT2G41660, AT5G57240	1.53012	0.992883	0.471739	0.435451
