## Supplementary material for "PRC2 facilitates the transition from heterotrophy to photoautotrophy during seedling emergence": Table S17

### Sheet: index 
Supplemental Table 17. Metabolite profiles of WT and clf swn (cs) mutant seedling shoots. A metabolite fraction enriched for primary metabolites was analyzed by GC-MS based metabolite profiling technology. Metabolites were monitored by volatile chemical derivatives, i.e. analytes, after methoxyamination and trimethylsilylation. Analytes were annotated by matching of mass spectra and retention tim…

### Sheet: Supplemental Table 17
Metabolite						Analyte			Match Quality												Normalized Response [g (FW)-1]
Class	Name	MPIMP-ID	Sum Formula	KEGG-ID [preferred]	CAS-ID [preferred]	Analyte/ Chemical Derivate	MPIMP Identifier (refer to http://gmd.mpimp-golm.mpg.de/search.aspx for further information)	Expected Retention Index (RI)	Cluster_RI	Time Deviation (% of expected RI)	Cluster_Number of Fragments	Number of Matching Fragments	Match Value (best match 1000)	Injection Mode	Time_Group	Cluster_Number	Spectrum	Max_Sample_Value_Count_Groups	Cluster_Text	data_Type	S-P	S-P	S-P	S-P	S-P	S-P	cs-S-P	cs-S-P	cs-S-P	cs-S-P	cs-S-P	cs-S-P	S-M	S-M	S-M	S-M	S-M	S-M	cs-S-M	cs-S-M	cs-S-M	cs-S-M	cs-S-M	cs-S-M
Acids	Benzoic acid	M000347	C7H6O2	C00180	65-85-0	Benzoic acid (1TMS)	A128003-101	1250.39	1251.29	0.0719775	5	5	987	splitless	53	5050	105:10397 135:6888 137:441 179:7002 181:440	100	5050@1251.29	normalized to 13C6-Sorbitol (background-substracted) normalized to weight	4.25607	4.38291	5.02725	9.04341	6.31429	10.2679	6.78796	5.2445	8.6334	13.149	9.76318	10.6196	1.48507	2.29266	2.2445	2.11075	2.59744	2.8272	7.30377	8.93109	8.14125	9.51919	9.7857	9.41812
Acids	Citric acid	M000069	C6H8O7	C00158	77-92-9	Citric acid (4TMS)	A182004-101	1811.16	1803.92	0.401348	49	46	949	split 1:30	112	222	76:798 81:209 82:205 95:571 96:204 97:510 101:588 103:798 105:314 111:1066 116:798 118:236 134:658 135:574 139:544 141:750 150:650 151:383 157:706 159:243 163:560 171:497 183:6334 184:719 189:469 190:327 191:394 205:280 207:588 211:6718 212:816 215:603 222:473 223:300 229:628 259:569 273:13140 276:320 285:590 287:233 301:377 306:307 333:261 349:505 364:580 365:345 376:725 377:407 466:312	100	222@1811.16	normalized to 13C6-Sorbitol (background-substracted) normalized to weight	8.83163	0.246898	0.293557	0.286444	0.327945	0.223478	21.0622	10.1478	24.1879	35.6322	21.6936	27.1236	0.307669	0.333495	0.610827	0.401625	0.880778	0.361227	9.88458	18.5246	8.83287	9.24711	6.85423	6.90842
Acids	Fumaric acid	M000067	C4H4O4	C00122	110-17-8	Fumaric acid (2TMS)	A137001-101	1346.94	1345.08	-0.138091	14	14	992	splitless	69	81	83:10660 111:328 115:7291 133:8952 143:12627 145:560 150:596 151:381 156:549 173:449 201:558 215:372 245:41232 248:480	100	81@1345.08	normalized to 13C6-Sorbitol (background-substracted) normalized to weight	14.2778	22.2314	23.6616	48.2237	35.8357	53.76	6.41092	5.88258	10.2873	15.3985	10.3345	15.3286	10.8491	10.9656	13.1131	17.5384	22.7331	19.1016	7.55713	7.46898	7.70389	6.82589	10.7573	9.41602
Acids	Furan-2-carboxylic acid	M001233	NA	NA	NA	Furan-2-carboxylic acid (1TMS)	A114014-101	1133.08	1131.22	-0.164154	3	3	982	splitless	19	4483	95:1053 125:3008 169:851	100	4483@1131.22	normalized to 13C6-Sorbitol (background-substracted) normalized to weight	16.0102	26.7088	23.1202	43.4972	34.814	46.8587	65.6344	32.0583	98.6935	130.014	74.7328	91.4013	7.30586	8.65213	8.88404	8.85811	12.8433	12.3861	25.3824	39.5937	44.2441	52.0695	45.3894	45.8222
Acids	Glutaric acid, 2-oxo-	M000571	C5H6O5	C00026	328-50-7	Glutaric acid, 2-oxo- (1MEOX) (2TMS) MP	A158004-101	1572.85	1569.46	-0.215532	5	5	968	splitless	117	5223	163:809 199:1666 200:933 245:693 288:2401	100	5223@1569.46	normalized to 13C6-Sorbitol (background-substracted) normalized to weight	NA	NA	1.08838	1.74153	1.16172	1.74606	2.67128	1.44392	4.53559	5.56524	2.96858	5.87206	0.9477	0.910836	1.53425	1.38444	2.26775	1.6961	7.45596	9.25286	7.97418	6.49561	13.4811	13.013
Acids	Glycolic acid	M000886	C2H4O3	C00160	79-14-1	Glycolic acid (2TMS)	A106002-101	1062.89	1062.27	-0.0583315	3	3	932	splitless	15	6864	161:440 177:2394 205:715	100	6864@1062.27	normalized to 13C6-Sorbitol (background-substracted) normalized to weight	32.1597	39.3983	37.6347	56.16	47.3283	69.7813	24.0592	20.0372	33.3455	47.8239	36.9849	48.101	22.7423	17.405	20.0564	28.369	35.5382	21.8642	46.9855	62.2655	63.0086	72.3763	78.6697	67.1338
Acids	Hexanoic acid, 2-ethyl-	M000432	C8H16O2	NA	149-57-5	Hexanoic acid, 2-ethyl- (1TMS)	A116005-101	1155.41	1155.94	0.0458712	3	3	994	splitless	21	5786	129:341 160:232 201:325	100	5786@1155.94	normalized to 13C6-Sorbitol (background-substracted) normalized to weight	57.965	NA	42.5346	70.6289	55.4993	99.548	86.4173	77.2407	97.4877	141.852	109.642	95.8188	37.9554	41.9183	42.2989	41.6502	43.542	45.2907	64.9555	86.9181	69.372	94.8085	89.7779	73.3652
Acids	Isocaproic acid, 2-oxo-	M000441	NA	NA	NA	Isocaproic acid, 2-oxo- (1MEOX) (1TMS) MP	A127007-101	1206.44	1203.89	-0.211366	6	6	989	splitless	37	3087	82:733 89:926 99:984 110:700 189:536 216:565	100	3087@1203.89	normalized to 13C6-Sorbitol (background-substracted) normalized to weight	NA	NA	NA	NA	NA	NA	NA	NA	NA	NA	NA	NA	NA	NA	NA	NA	NA	NA	7.06134	8.2947	12.448	7.32774	13.5476	13.8381
Acids	Lactic acid	M000100	C3H6O3	C00186	79-33-4	Lactic acid (2TMS)	A105001-101	1039.66	1044.47	-0.460521	9	9	985	split 1:30	9	677	88:481 117:3507 118:710 119:431 133:865 190:542 191:874 192:370 219:413	100	677@1039.66	normalized to 13C6-Sorbitol (background-substracted) normalized to weight	5.02677	4.48031	5.06744	4.91609	5.63798	4.75938	5.21624	5.16275	7.23131	5.60885	6.05681	3.6943	6.06138	7.48996	7.34535	6.74161	7.1628	8.15036	5.67884	5.35973	6.20414	5.51096	6.13433	6.75816
Acids	Malic acid	M000065	C4H6O5	C00149	97-67-6	Malic acid (3TMS)	A149001-101	1480.19	1479.34	0.0574581	43	43	950	split 1:30	64	69	76:986 84:289 85:684 87:589 99:779 101:5593 102:853 103:1192 105:487 115:1041 116:1149 117:4676 118:658 119:902 129:951 131:3342 132:576 134:1622 135:1063 143:2154 144:311 145:401 150:574 151:672 172:293 173:382 176:755 177:1153 189:4860 192:793 193:295 203:485 218:394 221:988 233:6389 235:781 247:629 264:354 266:415 306:417 308:550 309:242 319:425	100	69@1480.19	normalized to 13C6-Sorbitol (background-substracted) normalized to weight	0.678534	0.748998	0.787269	1.15497	1.0612	1.34481	0.585929	0.763085	NA	1.00534	0.682883	NA	1.14809	1.13953	1.84449	1.18032	2.38227	1.78656	7.64269	9.94286	8.6319	8.53693	6.55165	6.66577
Acids	Malonic acid	M000427	C3H4O4	C00383	141-82-2	Malonic acid (2TMS)	A122003-101	1197.16	1194.25	-0.243075	7	7	994	splitless	35	4921	101:659 109:619 117:744 133:1753 134:236 150:414 234:315	100	4921@1194.25	normalized to 13C6-Sorbitol (background-substracted) normalized to weight	NA	5.482	4.43092	9.30782	11.1756	8.36773	13.9572	8.67373	20.7826	18.7478	15.9316	18.4609	NA	2.62391	2.33869	NA	2.6414	2.85146	54.183	67.0402	71.7635	50.1088	43.1286	43.5193
Acids	Pyruvic acid	M000071	C3H4O3	C00022	127-17-3	Pyruvic acid (1MEOX) (1TMS)	A104002-101	1036.91	1037.79	0.0848675	4	3	723	splitless	13	5934	132:7647 175:26254 176:9061 189:37035	100	5934@1037.79	normalized to 13C6-Sorbitol (background-substracted) normalized to weight	29.7708	41.0576	53.8738	75.5619	71.787	133.518	41.3312	46.1682	78.8868	127.431	124.98	129.169	28.0637	41.0444	43.9093	49.3045	61.2924	62.3718	30.7264	56.3037	60.6972	63.1933	88.5133	79.3711
Acids	Salicylic acid	M000220	C7H6O3	C00805	69-72-7	Salicylic acid (2TMS)	A152003-101	1506.8	1508.47	0.110831	3	3	949	splitless	110	8225	209:300 267:615 268:308	100	8225@1508.47	normalized to 13C6-Sorbitol (background-substracted) normalized to weight	7.30043	8.66585	9.39115	16.845	9.85182	19.3547	NA	NA	8.31102	NA	8.8158	11.7507	5.44254	7.10177	5.59089	5.61901	7.52519	6.29353	43.6083	57.3445	54.4061	67.9249	67.7573	58.7002
Acids	Shikimic acid	M000607	C7H10O5	C00493	138-59-0	Shikimic acid (4TMS)	A181002-101	1794.63	1792.42	-0.123145	3	3	988	splitless	132	2566	254:282 282:235 372:260	100	2566@1792.42	normalized to 13C6-Sorbitol (background-substracted) normalized to weight	39.2036	33.4625	41.6894	84.534	49.7732	80.6435	35.6591	26.2235	53.6195	55.7499	49.2348	54.2415	22.399	24.3651	23.3355	29.8392	31.0015	29.2903	49.6943	80.6526	71.5357	102.612	93.2473	89.6074
Acids	Succinic acid	M000074	C4H6O4	C00042	110-15-6	Succinic acid (2TMS)	A134001-101	1310.65	1309.99	-0.0503567	17	11	995	splitless	63	3872	87:1125 101:1079 134:832 135:695 150:1002 156:405 163:552 172:8412 173:4183 175:505 190:269 203:655 204:231 217:386 219:364 247:14989 250:276	100	3872@1309.99	normalized to 13C6-Sorbitol (background-substracted) normalized to weight	2.08548	4.14334	6.9668	10.9217	9.85386	12.8204	15.8884	11.3172	20.4349	34.2969	22.4808	21.8726	3.58738	2.92287	2.50525	5.05237	3.83833	5.7071	34.9687	43.1067	30.9415	29.4627	40.4316	35.7039
Amino Acids	Alanine	M000026	C3H7NO2	C00041	56-41-7	Alanine (2TMS)	A110001-101	1085.12	1087.41	-0.210592	13	13	999	split 1:30	13	652	87:295 88:381 101:451 102:465 105:247 114:400 115:445 116:41414 117:4458 119:304 131:568 132:324 191:408	100	652@1085.12	normalized to 13C6-Sorbitol (background-substracted) normalized to weight	2.3044	3.81532	4.12164	4.94883	5.12067	5.6473	3.80694	2.94346	5.81254	5.31657	3.24297	2.47222	3.87035	3.86312	6.12826	4.44981	8.6022	4.73005	22.5603	24.2573	35.7839	25.8304	26.0365	28.8334
Amino Acids	Alanine, beta-	M000027	C3H7NO2	C00099	107-95-9	Alanine, beta- (3TMS)	A144001-101	1424.05	1422.18	-0.131316	13	13	965	splitless	94	3895	86:7988 174:9920 175:1455 176:601 191:451 217:229 232:348 248:6225 249:1273 250:581 290:946 291:332 292:207	100	3895@1422.18	normalized to 13C6-Sorbitol (background-substracted) normalized to weight	16.2017	17.3678	23.0234	34.2945	13.0784	31.9526	24.3119	12.7124	29.8432	51.4202	33.6541	33.874	13.3306	18.8935	10.9713	11.9089	16.5382	15.5964	58.7774	83.8018	98.5229	96.663	83.4069	91.4826
Amino Acids	Asparagine	M000013	C4H8N2O3	C00152	70-47-3	Asparagine (3TMS)	A168001-101	1666.44	1669.44	0.180024	25	25	992	splitless	124	1610	118:12884 128:10758 132:110155 141:55050 142:12542 159:30258 160:4023 161:1360 169:6510 170:1348 188:80729 189:15273 190:13119 202:27207 203:6202 216:7095 218:23291 232:12214 233:9497 234:758 242:1016 258:20127 259:5413 260:1623 333:5917	100	1610@1669.44	normalized to 13C6-Sorbitol (background-substracted) normalized to weight	0.956402	0.898117	0.215577	0.831836	0.740194	7.9448	78.5651	65.1803	95.8723	138.959	91.6424	90.2604	0.491748	NA	NA	NA	5.76897	2.62309	53.6922	97.2877	76.8007	102.612	92.2143	74.1457
Amino Acids	Aspartic acid	M000033	C4H7NO4	C00049	56-84-8	Aspartic acid (3TMS)	A152002-101	1511.16	1511.09	-0.0046322	29	29	997	splitless	110	4859	150:401 151:227 163:2352 164:404 165:262 173:358 188:5803 189:1439 190:735 191:399 202:6306 203:1072 204:1496 206:261 216:2133 217:457 218:10361 219:1797 220:743 221:416 234:3974 235:553 246:263 292:609 307:389 308:257 334:488 335:222 349:290	100	4859@1511.09	normalized to 13C6-Sorbitol (background-substracted) normalized to weight	7.04448	5.9092	23.7883	16.053	27.0461	29.5874	48.5671	30.5766	65.0205	69.6016	50.0296	66.7183	13.2707	20.0873	19.6289	15.896	8.87422	19.9656	58.4034	102.328	64.1992	78.504	101.048	90.0032
Amino Acids	Butanoic acid, 4-amino-	M000114	C4H9NO2	C00334	56-12-2	Butanoic acid, 4-amino- (3TMS)	A153003-101	1527.46	1525.29	-0.142066	6	5	998	splitless	111	6013	175:10573 176:4547 247:750 248:376 288:271 304:10501	100	6013@1525.29	normalized to 13C6-Sorbitol (background-substracted) normalized to weight	2.68372	6.36763	3.5525	5.5796	4.94467	8.34455	4.12034	2.02026	6.15512	8.89532	4.70677	10.1217	1.08585	1.73631	1.65631	1.06508	1.08272	1.54017	12.0458	21.2825	25.4849	28.3865	22.1521	22.3105
Amino Acids	Glutamic acid	M000036	C5H9NO4	C00025	56-86-0	Glutamic acid (3TMS)	A163001-101	1614.59	1614.72	0.00805158	19	14	992	splitless	120	4320	128:71015 129:14719 184:426 204:6924 205:1339 219:1601 220:699 221:1961 222:436 223:290 230:17347 247:18233 273:376 275:448 321:442 348:6768 349:1931 351:262 363:3036	100	4320@1614.72	normalized to 13C6-Sorbitol (background-substracted) normalized to weight	5.84556	8.78109	15.3205	29.236	22.8585	40.168	52.0734	54.2298	104.376	125.044	88.1298	102.237	8.8013	12.2448	11.9175	14.3148	21.4955	21.8813	35.2565	94.7397	75.5144	97.8931	72.2988	64.103
Amino Acids	Glutamine	M000032	NA	NA	NA	Glutamine [-H2O] (2TMS) BP	A148002-101	1468.99	1471.53	0.172908	7	6	995	splitless	105	2789	81:325 84:730 112:500 139:3878 140:449 157:705 230:354	100	2789@1471.53	normalized to 13C6-Sorbitol (background-substracted) normalized to weight	11.7358	9.5526	9.55303	21.8667	25.3233	29.7336	39.4219	27.209	43.2183	68.4858	62.8409	55.2099	6.66538	7.33397	4.35188	10.7396	12.2499	13.2241	79.0011	78.8972	69.8268	74.7651	100.504	103.641
Amino Acids	Glycine	M000031	C2H5NO2	C00037	56-40-6	Glycine (3TMS)	A133001-101	1302.25	1302.68	-0.0330089	18	18	990	split 1:30	42	611	85:297 86:11570 100:6307 103:400 113:276 115:339 116:402 118:284 132:355 135:316 144:318 158:391 160:364 172:309 174:21995 175:4659 246:345 277:292	100	611@1302.25	normalized to 13C6-Sorbitol (background-substracted) normalized to weight	7.70469	9.34304	13.0285	12.5096	26.4827	20.3397	17.4922	10.7367	26.8142	17.3462	12.9437	14.3985	5.25525	11.0336	12.3583	13.5964	32.8666	20.8435	28.3284	51.7043	66.6253	56.0756	56.8621	54.2934
Amino Acids	Homoserine	M000019	C4H9NO3	C00263	672-15-1	Homoserine (3TMS)	A146001-101	1441.73	1439.4	-0.161611	4	4	994	splitless	100	5101	104:499 129:775 218:4504 230:292	100	5101@1439.40	normalized to 13C6-Sorbitol (background-substracted) normalized to weight	1.39435	2.25388	NA	4.55054	4.6633	9.00337	22.0376	13.6443	47.3595	94.469	52.6273	49.2104	NA	0.738164	NA	1.23238	10.7462	8.6771	58.3529	86.5007	101.934	88.53	101.971	101.079
Amino Acids	Isoleucine	M000017	C6H13NO2	C00407	73-32-5	Isoleucine (2TMS)	A132002-101	1286.54	1286.52	-0.00155456	3	3	992	splitless	58	6589	158:2569 159:663 218:650	100	6589@1286.52	normalized to 13C6-Sorbitol (background-substracted) normalized to weight	0.770096	0.828551	0.689551	1.30793	0.978586	1.72013	2.20235	0.525324	6.35926	10.8124	1.05594	11.0221	0.538501	0.483644	NA	NA	0.510438	0.61164	9.04357	10.6134	8.84439	6.90766	7.96689	7.55728
Amino Acids	Lysine	M000014	C6H14N2O2	C00047	56-87-1	Lysine (4TMS)	A192003-101	1913.61	1913.16	-0.0235158	11	11	930	splitless	144	4103	128:3558 140:987 167:323 168:230 172:440 175:4083 186:534 188:276 214:438 230:6249 329:420	100	4103@1913.16	normalized to 13C6-Sorbitol (background-substracted) normalized to weight	52.9018	57.1989	44.6212	69.6869	59.0222	80.2999	39.4752	72.2094	69.5817	147.585	109.596	137.714	7.96031	6.83082	14.9304	10.5891	10.9973	5.02285	16.8351	40.5924	38.7265	44.9946	16.9287	14.8915
Amino Acids	Methionine	M000018	C5H11NO2S	C00073	63-68-3	Methionine (2TMS)	A152001-101	1516.11	1515.61	-0.0329791	5	5	992	splitless	111	7065	177:2357 178:1772 219:1772 250:928 293:866	100	7065@1515.61	normalized to 13C6-Sorbitol (background-substracted) normalized to weight	NA	NA	2.5938	NA	4.26268	6.12452	70.8475	35.9273	93.8501	159.246	112.387	141.296	NA	2.34222	1.8555	1.88093	3.46317	4.95866	38.3141	42.5601	37.2225	49.2624	67.3227	66.4901
Amino Acids	Proline	M000029	C5H9NO2	C00148	147-85-3	Proline (2TMS)	A132003-101	1295.99	1295.77	0.0169783	3	3	998	split 1:30	41	1037	142:3720 144:349 216:304	100	1037@1295.99	normalized to 13C6-Sorbitol (background-substracted) normalized to weight	3.71471	5.30954	4.55	7.76565	3.96961	6.23646	10.0057	8.25228	13.3273	12.9545	7.69462	5.33042	6.74439	10.9305	8.69347	6.41543	7.03699	9.01209	35.7347	48.3085	51.4147	56.0756	14.4803	31.8692
Amino Acids	Pyroglutamic acid+Glutamic acid+Glutamine*	M000037	NA	NA	NA	Pyroglutamic acid (1TMS)	A151009-101	1508.58	1513.34	0.315529	4	4	999	splitless	110	3582	84:121124 85:6642 157:8462 158:10173	100	3582@1513.34	normalized to 13C6-Sorbitol (background-substracted) normalized to weight	74.8629	68.7099	32.6458	111.564	74.6756	150.304	12.1679	21.4671	26.873	72.1499	52.2199	30.2463	48.3832	55.2327	26.7449	45.3076	60.6734	44.282	16.3638	24.8292	39.338	27.9801	31.3144	40.8429
Amino Acids	Serine	M000015	C3H7NO3	C00065	56-45-1	Serine (2TMS)	A128001-101	1252.52	1250.99	-0.122154	15	10	992	splitless	53	2886	81:4382 90:1422 91:3473 101:6111 103:47556 119:1503 128:479 142:529 143:834 150:611 159:18179 190:1241 191:483 206:2521 234:11370	100	2886@1250.99	normalized to 13C6-Sorbitol (background-substracted) normalized to weight	17.0457	19.9876	18.2114	28.1788	26.6261	40.902	100.927	62.5579	112.257	182.643	123.654	117.92	10.3682	16.4426	13.5548	13.5844	17.1468	18.8232	51.6304	84.0737	76.101	92.1358	94.9637	85.5568
Amino Acids	Serine, N-acetyl-	M000023	C5H9NO4	NA	NA	Serine, N-acetyl- (2TMS)	A151001-101	1505.32	1500.91	-0.292961	3	3	995	splitless	108	6007	132:430 186:468 261:311	100	6007@1500.91	normalized to 13C6-Sorbitol (background-substracted) normalized to weight	17.6954	16.2561	18.4797	23.8963	29.8229	39.3401	NA	NA	24.1432	40.8608	NA	19.5059	10.2713	13.8437	NA	12.6552	15.8099	14.4118	NA	32.784	NA	38.8667	NA	NA
Amino Acids	Serine, O-acetyl-	M000024	C5H9NO4	C00979	5147-00-2	Serine, O-acetyl- (2TMS)	A141001-101	1390.58	1387.94	-0.189849	5	5	995	splitless	77	3548	114:296 132:2228 174:3182 175:455 216:361	100	3548@1387.94	normalized to 13C6-Sorbitol (background-substracted) normalized to weight	NA	NA	1.87326	2.91804	4.03203	5.30185	14.5435	8.88228	47.0152	63.7354	34.2528	60.3351	NA	1.07705	1.52682	2.66753	10.5488	10.9299	38.0882	71.0503	67.122	81.6179	114.57	98.1452
Amino Acids	Threonine	M000016	C4H9NO3	C00188	72-19-5	Threonine (3TMS)	A140001-101	1377.23	1374.46	-0.201128	24	24	988	splitless	75	3552	100:7837 101:15193 112:498 114:1981 118:2211 129:4907 130:2879 132:2507 133:3687 158:492 161:295 163:358 176:305 177:388 202:1908 203:2051 205:323 220:2627 221:1535 222:308 230:507 231:223 294:367 320:566	100	3552@1374.46	normalized to 13C6-Sorbitol (background-substracted) normalized to weight	2.67522	3.71335	4.05956	7.37237	5.75403	10.0598	6.78293	3.23571	80.1145	86.2394	49.2619	119.422	1.8653	3.05535	2.83662	3.7177	5.7966	10.5574	13.4208	27.096	37.0355	28.8074	107.557	96.4088
Amino Acids	Valine	M000030	C5H11NO2	C00183	72-18-4	Valine (2TMS)	A122001-101	1207.1	1205.96	-0.0944412	15	14	965	splitless	38	3483	84:420 100:3979 101:847 114:490 128:706 129:572 130:565 132:829 133:1267 146:1621 156:717 218:3906 219:1162 220:513 246:370	100	3483@1205.96	normalized to 13C6-Sorbitol (background-substracted) normalized to weight	2.17992	1.53045	1.48683	2.40376	2.25133	2.87125	10.7998	4.04961	13.176	20.3007	16.6198	20.2575	0.868347	0.965929	0.578246	0.821973	1.14615	1.1289	61.5765	65.4628	89.0861	67.1278	108.307	84.3493
Fatty Acids	Hexadecanoic acid	M000483	C16H32O2	C00249	57-10-3	Hexadecanoic acid (1TMS)	A205001-101	2045.44	2045.48	0.00195557	22	22	993	splitless	154	120	76:6039 77:4386 81:6442 82:686 83:7299 84:2633 93:1411 95:5535 96:510 97:4915 98:3625 107:580 109:1251 112:707 117:97249 118:9125 132:36183 145:19763 201:3149 269:457 285:494 314:2246	100	120@2045.48	normalized to 13C6-Sorbitol (background-substracted) normalized to weight	62.7647	68.0807	36.8657	71.6563	54.3105	85.0851	46.8411	48.4358	71.4763	65.2184	73.5333	67.4069	25.0322	20.1288	19.9974	17.9386	20.3354	32.8161	37.4757	24.2483	30.7447	40.2262	53.8551	45.3016
Fatty Acids	Hexanoic acid	M000460	C6H12O2	C01585	142-62-1	Hexanoic acid (1TMS)	A106001-101	1062	1065.56	0.335217	3	3	963	splitless	15	5485	117:2798 129:394 173:2500	100	5485@1065.56	normalized to 13C6-Sorbitol (background-substracted) normalized to weight	70.7541	49.3984	42.3274	76.5651	56.4781	108.414	70.9655	55.2973	70.6355	111.742	93.099	81.7699	14.6783	22.064	24.1204	19.1139	21.139	21.8927	64.7336	73.4207	49.0702	64.3793	58.3906	65.3476
Fatty Acids	Octadecanoic acid	M000485	C18H36O2	C01530	57-11-4	Octadecanoic acid (1TMS)	A225002-101	2262.09	2243.49	0.829065	3	3	996	split 1:30	156	946	117:493 129:271 132:253	100	946@2262.09	normalized to 13C6-Sorbitol (background-substracted) normalized to weight	25.0732	30.2061	12.5643	22.118	21.4944	21.7118	38.2006	47.3945	47.2852	59.2182	49.0627	50.2935	21.9624	18.1181	17.6452	18.656	16.2856	27.0437	50.983	46.5823	45.3949	54.3981	57.4791	61.4804
N- Compounds	Adenosine, 5-methylthio-	M001171	NA	NA	NA	Adenosine, 5-methylthio- (3TMS)	A280002-101	2793.88	2794.66	0.0279182	7	7	994	splitless	286	7016	175:907 176:256 188:1187 207:336 208:414 236:1653 237:381	100	7016@2794.66	normalized to 13C6-Sorbitol (background-substracted) normalized to weight	NA	NA	NA	NA	NA	NA	7.61955	8.10959	20.2352	29.1017	17.763	18.2279	NA	NA	NA	NA	8.32293	NA	66.5322	102.313	90.7255	90.2213	87.3427	72.814
N- Compounds	Allantoin	M000092	C4H6N4O3	C01551	97-59-6	Allantoin (3TMS)	A209001-101	2068.66	2080.5	0.572351	6	5	935	splitless	158	281	78:179 160:237 171:343 173:574 261:325 359:331	100	281@2080.50	normalized to 13C6-Sorbitol (background-substracted) normalized to weight	21.5478	20.893	19.9421	24.3412	21.3331	25.3051	NA	54.0478	120.567	152.993	98.5469	138.257	10.2595	NA	NA	NA	7.45266	10.0975	48.5567	43.8975	43.1643	41.7349	40.3635	30.889
N- Compounds	Ethanolamine	M000096	C2H7NO	C00189	NA	Ethanolamine (3TMS)	A128002-101	1259.94	1258.74	-0.0952426	4	4	992	splitless	55	3792	86:47345 100:45543 174:96385 176:9172	100	3792@1258.74	normalized to 13C6-Sorbitol (background-substracted) normalized to weight	13.4432	14.8105	13.2669	20.2468	13.8793	28.5719	28.0729	18.386	33.2227	47.6589	31.5917	31.9229	17.6958	13.6591	9.93192	8.86471	6.60872	9.27226	25.7872	41.8933	25.969	40.0662	29.032	31.1283
N- Compounds	Indole-3-acetonitrile	M000593	NA	NA	NA	Indole-3-acetonitrile (1TMS)	A188025-101	1889.41	1890.13	0.0381071	7	7	993	splitless	141	1908	79:405 128:2472 188:849 203:381 211:233 214:1581 227:1795	100	1908@1890.13	normalized to 13C6-Sorbitol (background-substracted) normalized to weight	20.6386	19.2815	19.5015	25.8096	25.1415	39.3179	10.9325	9.43054	14.5863	25.7051	16.327	20.0477	10.8743	10.1047	10.2853	11.764	13.1002	10.6353	23.6494	36.6486	31.098	34.1179	25.8039	19.6424
N- Compounds	Ornithine+Arginine+Citruline*	M000028	C5H12N2O2	C00077	70-26-8	Ornithine (4TMS)	A182002-101	1807.64	1805.8	-0.10179	44	37	983	splitless	134	2491	88:1166 96:717 112:2816 128:7540 137:206 142:67588 143:19604 152:1043 153:528 154:1708 158:1315 162:679 168:504 170:678 176:5151 177:1284 178:292 186:2550 187:2658 188:2286 189:4946 198:777 200:11768 201:4081 202:2714 204:4138 214:6385 219:1542 225:316 226:1034 241:1663 242:1248 244:2200 258:7272 259:7100 260:2326 261:734 290:483 323:173 330:5497 403:420 405:742 406:391	100	2491@1805.80	normalized to 13C6-Sorbitol (background-substracted) normalized to weight	NA	NA	NA	2.27315	NA	1.32396	97.0519	86.7485	105.618	134.307	104.545	127.69	NA	NA	NA	NA	NA	NA	12.044	24.6124	23.6929	27.5731	18.1078	16.412
N- Compounds	Ornithine-1,5-lactam	M000728	C5H10N2O	NA	34294-79-6	Ornithine-1,5-lactam (2TMS)	A147003-101	1454.09	1455.17	0.0742733	38	28	969	splitless	102	2793	81:448 84:2249 88:671 92:259 95:862 97:767 98:2740 99:1140 101:4089 106:673 110:847 111:399 112:2207 113:3077 114:2645 124:323 126:4331 127:1706 132:1238 134:406 137:782 139:300 141:28449 145:247 152:417 153:6477 167:347 169:15898 187:383 199:264 200:385 213:255 214:391 218:308 230:350 241:544 242:342 243:16455	100	2793@1455.17	normalized to 13C6-Sorbitol (background-substracted) normalized to weight	4.0174	1.95282	3.24985	2.07739	1.50977	2.36317	49.387	55.4261	95.6034	182.136	124.955	128.013	NA	2.1128	0.44546	0.325484	0.0294696	0.678418	19.1891	25.9242	22.5358	27.555	34.5993	33.4964
N- Compounds	Putrescine	M000186	C4H12N2	C00134	110-60-1	Putrescine (3TMS)	A151005-101	1506.15	1505.84	-0.0205823	11	9	986	splitless	109	3997	102:26836 127:818 132:9983 143:8695 144:3442 145:349 146:16010 175:18835 176:9216 201:958 215:549	100	3997@1505.84	normalized to 13C6-Sorbitol (background-substracted) normalized to weight	NA	NA	NA	12.5621	18.0148	29.434	20.5225	12.1475	37.1025	91.7836	53.7334	59.3887	NA	NA	NA	NA	5.82037	3.44493	57.3155	82.0398	83.4939	93.9969	107.968	103.641
N- Compounds	Pyridine, 2-hydroxy-	M000413	NA	NA	NA	Pyridine, 2-hydroxy- (1TMS)	A105003-101	1031.31	1031.85	0.0523606	18	18	995	splitless	12	1871	81:285 83:1294 92:624 93:445 94:277 95:601 96:564 108:229 122:4711 123:384 124:309 136:1373 137:654 138:305 153:6565 166:5933 167:4338 168:483	100	1871@1031.85	normalized to 13C6-Sorbitol (background-substracted) normalized to weight	25.1255	19.7949	18.068	35.4335	19.3438	33.4747	26.2631	17.3576	23.6812	32.3218	21.5294	31.7384	11.9858	18.8548	10.1823	12.9731	8.50259	11.5182	15.4007	18.0848	12.7584	18.076	19.1993	23.0621
N- Compounds	Spermidine	M000106	C7H19N3	C00315	124-20-9	Spermidine (4TMS)	A220002-101	2193.66	2193.46	-0.00911718	4	4	980	splitless	181	4555	96:705 146:656 160:519 174:1533	100	4555@2193.46	normalized to 13C6-Sorbitol (background-substracted) normalized to weight	3.55384	8.1182	3.58252	4.9955	4.03582	NA	14.1957	14.7642	25.623	49.3047	32.5371	36.2115	NA	NA	NA	NA	NA	NA	66.405	101.777	96.9975	90.1676	5.35252	4.4499
N- Compounds	Uracil	M000456	C4H4N2O2	C00106	66-22-8	Uracil (2TMS)	A136001-101	1335.01	1334.88	-0.00973775	5	5	947	splitless	67	4754	113:2254 126:1961 242:761 255:1929 256:1548	100	4754@1334.88	normalized to 13C6-Sorbitol (background-substracted) normalized to weight	5.39283	23.8743	25.3221	59.8457	66.564	46.7169	8.11204	26.9819	65.3696	137.781	111.969	72.554	2.57048	11.5916	13.516	27.8329	31.1824	26.6463	33.9015	47.8182	78.8217	64.0888	114.57	84.6877
N- Compounds	Uric acid	M000699	C5H4N4O3	C00366	69-93-2	Uric acid (4TMS)	A211006-101	2094.62	2089	-0.268306	4	3	897	splitless	159	8418	223:473 295:659 325:613 340:353	100	8418@2089.00	normalized to 13C6-Sorbitol (background-substracted) normalized to weight	NA	NA	NA	NA	NA	NA	NA	NA	NA	NA	25.4848	22.2232	NA	NA	NA	NA	NA	NA	43.1935	47.2161	82.2015	57.0147	103.354	103.641
Phenylpropanoids	Sinapic acid, cis-	M000648	C11H12O5	NA	NA	Sinapic acid, cis- (2TMS)	A207001-101	2060.66	2058.3	-0.114526	3	3	995	splitless	155	197	339:649 353:847 368:1245	100	197@2058.30	normalized to 13C6-Sorbitol (background-substracted) normalized to weight	1.70038	6.01914	3.38254	10.6827	6.92846	16.4734	1.89449	1.87628	2.62208	3.34632	2.54837	3.71881	2.08309	1.56112	3.18953	4.68598	5.23485	8.30224	2.14874	2.08253	2.71045	2.68642	3.34038	3.45748
Phenylpropanoids	Sinapic acid, trans-	M000010	C11H12O5	C00482	530-59-6	Sinapic acid, trans- (2TMS)	A225001-101	2249.43	2247.39	-0.0906896	105	104	976	splitless	192	656	76:2810 77:2821 78:533 88:602 90:816 91:3398 92:1066 93:564 95:502 96:438 102:813 104:1085 105:1403 109:339 115:1945 117:3739 118:669 119:3379 120:1255 121:719 124:244 125:296 127:238 128:310 131:1415 132:1946 133:3218 134:454 135:2813 136:362 137:395 139:212 140:515 141:253 145:1060 150:419 151:373 153:212 158:235 159:412 161:1772 162:2481 163:1304 164:292 165:339 169:2895 173:452 175:3733 176:1…	100	656@2247.39	normalized to 13C6-Sorbitol (background-substracted) normalized to weight	27.4184	47.3895	51.3802	94.0258	47.7923	86.8511	23.7129	12.9926	25.6222	37.0558	26.3808	28.216	13.8288	20.6079	16.8853	23.2487	25.8062	29.2941	16.4154	17.6597	15.5148	17.1669	17.3908	15.7389
Phosphates	Adenosine-5-monophosphate+Guanosine-5-monophosphate*	M000284	NA	NA	NA	Adenosine-5-monophosphate (4TMS)	A307007-101	3051.07	3056.76	0.186492	12	12	827	splitless	328	1489	165:354 192:817 208:596 211:800 236:559 258:701 259:255 299:741 316:636 317:333 337:261 382:272	100	1489@3056.76	normalized to 13C6-Sorbitol (background-substracted) normalized to weight	NA	NA	9.31539	26.4064	11.0748	33.83	NA	6.13317	17.219	24.5369	17.3898	20.0943	NA	NA	NA	NA	5.12849	4.42056	46.7232	102.417	70.653	80.0293	49.082	34.8922
Phosphates	Arabinose 5-phosphate	M001303	NA	NA	NA	Arabinose 5-phosphate (TMS)	A000505-101	2086.4	2089.32	0.139954	3	3	995	splitless	159	9057	299:345 315:473 316:205	100	9057@2089.32	normalized to 13C6-Sorbitol (background-substracted) normalized to weight	23.8206	28.2422	29.0663	44.4605	26.8104	41.3515	21.1676	20.486	41.9619	54.4286	52.2092	48.4495	NA	15.5999	11.2275	14.6291	14.4209	15.3303	25.733	41.1647	44.6694	47.2679	48.1685	57.8456
Phosphates	Fructose-6-phosphate	M000510	C6H13O9P	C00085	643-13-0	Fructose-6-phosphate (1MEOX) (6TMS) MP	A232002-101	2292.48	2289.78	-0.117776	101	99	992	splitless	199	500	84:1914 85:767 87:604 88:421 89:4954 90:514 91:374 98:377 99:759 100:947 101:3991 102:732 103:9323 111:346 113:903 115:854 116:1410 117:2322 118:375 119:793 126:434 127:560 128:553 129:10292 131:2409 132:408 133:7191 134:814 135:1114 137:315 140:263 141:306 142:774 150:315 151:658 152:237 154:236 156:595 163:696 168:350 170:289 174:369 175:260 177:284 180:416 182:273 183:267 190:269 191:1377 192:…	100	500@2289.78	normalized to 13C6-Sorbitol (background-substracted) normalized to weight	4.7259	6.54047	5.02673	13.5731	4.66323	14.2058	9.87792	7.11249	16.5345	25.027	15.3045	12.9894	3.44856	3.59048	4.23679	5.05557	5.56825	4.84667	31.1737	29.139	30.9725	26.2293	38.3911	38.282
Phosphates	Glucose-6-phosphate	M000513	C6H13O9P	C00092	56-73-5	Glucose-6-phosphate (1MEOX) (6TMS) BP	A235002-101	2328.97	2326.96	-0.0863042	30	30	991	splitless	208	773	116:1490 151:429 157:2661 158:525 193:533 195:416 196:238 207:948 208:284 209:268 225:716 228:439 229:350 268:277 269:291 283:322 285:306 286:231 313:247 314:375 317:555 328:215 331:435 341:327 358:706 359:355 373:232 390:450 472:353 473:286	100	773@2326.96	normalized to 13C6-Sorbitol (background-substracted) normalized to weight	4.16948	6.11749	3.82675	10.4925	4.09271	9.87898	11.577	8.47623	17.4183	30.7029	19.9971	15.0351	3.01058	3.08841	3.15757	3.42591	4.2376	3.44126	25.4118	24.2739	34.8286	24.574	38.512	35.7716
Phosphates	Glyceric acid-3-phosphate	M000105	C3H7O7P	C00197	820-11-1	Glyceric acid-3-phosphate (4TMS)	A181003-101	1791.68	1792.35	0.0373951	11	11	938	splitless	132	2568	213:335 225:600 228:539 285:314 301:583 341:375 358:441 359:322 388:358 389:271 459:483	100	2568@1792.35	normalized to 13C6-Sorbitol (background-substracted) normalized to weight	17.5068	NA	NA	14.0302	11.5444	17.2484	41.9844	31.4983	71.4052	104.871	83.6673	102.05	NA	NA	NA	6.32479	15.3302	10.2023	14.117	93.0509	36.5523	102.612	34.9411	28.6478
Phosphates	Glycerol-3-phosphate	M000328	C3H9O6P	C00093	29849-82-9	Glycerol-3-phosphate (4TMS)	A177002-101	1750.51	1748.6	-0.109111	27	26	970	splitless	130	2352	193:654 195:540 208:321 209:263 211:2800 212:402 225:593 226:254 241:674 256:708 283:234 285:529 298:283 314:408 316:539 328:406 341:538 342:236 359:655 370:685 371:278 373:370 387:485 388:223 389:266 445:592 446:264	100	2352@1748.60	normalized to 13C6-Sorbitol (background-substracted) normalized to weight	9.48859	10.798	5.76397	13.9537	9.12121	14.5837	12.5296	10.1717	17.7618	22.8635	23.8765	21.5979	2.07505	2.51402	5.53486	3.49446	5.49279	2.67347	11.202	13.4929	12.3648	21.1071	29.2064	26.2477
Phosphates	Glycerophosphoglycerol	M000834	C6H15O8P	C03274	NA	Glycerophosphoglycerol (5TMS)	A218002-101	2173.41	2170.83	-0.118707	29	13	975	splitless	176	476	103:10633 113:627 115:609 129:6334 130:694 131:2956 132:361 133:3042 137:254 163:396 181:287 195:444 203:585 212:381 220:339 225:355 228:254 301:430 312:271 316:372 317:299 329:248 341:278 371:248 374:216 387:260 389:225 446:316 516:288	100	476@2170.83	normalized to 13C6-Sorbitol (background-substracted) normalized to weight	9.07441	10.179	8.47155	16.7499	10.3035	16.7403	24.24	16.6246	35.6175	55.8705	37.4519	45.1802	6.4793	7.2394	6.80538	6.05586	7.01221	6.71031	50.0388	49.4024	71.3164	57.5735	78.9831	80.646
Phosphates	Mannose-6-phosphate	M000711	C6H13O9P	C00275	NA	Mannose-6-phosphate (1MEOX) (6TMS) MP	A231001-101	2294.95	2291.85	-0.135079	10	9	979	splitless	199	512	160:3441 161:579 162:227 210:221 247:394 331:511 332:213 386:294 387:4920 390:291	100	512@2291.85	normalized to 13C6-Sorbitol (background-substracted) normalized to weight	5.71702	10.3585	4.69962	16.8748	4.19568	13.109	17.6471	14.6099	33.7543	32.2931	22.7605	18.8596	4.53972	5.86	4.53602	5.06749	5.72687	8.65056	39.0903	30.2118	27.4354	24.6851	35.6199	33.652
Phosphates	myo-Inositol-phosphate	M000724	C6H13O9P	C01177	NA	myo-Inositol-1-phosphate (7TMS)	A243001-101	2414.29	2408.14	-0.254733	3	3	997	splitless	220	918	299:1706 315:1536 318:1719	100	918@2408.14	normalized to 13C6-Sorbitol (background-substracted) normalized to weight	0.946307	0.944474	0.890211	1.95902	0.912679	1.92752	2.52211	2.08816	4.2654	6.50218	4.60758	4.16484	0.555079	0.622266	0.412078	0.531897	0.514979	0.495123	3.23017	3.9414	4.47549	3.34563	5.17618	5.41361
Phosphates	Phosphoric acid	M000075	H3O4P	C00009	7664-38-2	Phosphoric acid (3TMS)	A129001-101	1262.28	1261.98	0.0237722	7	7	976	split 1:30	35	44	105:794 135:2293 151:997 153:199 191:2083 207:2394 211:2609	100	44@1262.28	normalized to 13C6-Sorbitol (background-substracted) normalized to weight	17.3243	17.6357	16.4421	25.8655	24.6042	32.2048	35.1476	37.0334	49.1959	61.1627	50.8047	40.7977	21.9673	28.313	18.4712	22.6368	39.957	16.9111	52.0312	45.4855	70.066	55.5392	66.7118	68.6318
Phosphates	Phosphoric acid monomethyl ester	M000507	NA	NA	NA	Phosphoric acid monomethyl ester (2TMS)	A119001-101	1165.67	1166.16	0.0420359	12	11	997	splitless	26	4452	98:1407 121:445 123:217 134:435 136:217 137:457 151:258 164:491 212:280 241:11006 243:669 256:552	100	4452@1166.16	normalized to 13C6-Sorbitol (background-substracted) normalized to weight	6.53218	7.26976	9.29354	17.8981	8.52443	26.1157	45.237	26.9297	55.8318	83.7799	57.3166	56.0743	10.3522	13.3684	5.62527	8.23512	6.1834	7.6541	37.2184	39.1695	45.7175	40.427	46.947	48.3467
Phosphates	Pyrophosphate	M000744	H4O7P2	NA	NA	Pyrophosphate (4TMS)	A168004-101	1653.35	1656.23	0.174192	3	3	935	splitless	124	8122	207:285 299:313 452:396	100	8122@1656.23	normalized to 13C6-Sorbitol (background-substracted) normalized to weight	NA	NA	NA	NA	NA	NA	56.2459	NA	47.3295	NA	NA	NA	NA	NA	NA	NA	NA	NA	81.3521	100.355	77.7927	82.5844	112.044	70.8261
Phosphates	Ribulose-5-phosphate	M000769	NA	NA	NA	Ribulose-5-phosphate (1MEOX) (5TMS) MP	A212012-101	2102.96	2100.46	-0.11888	3	3	999	splitless	160	9185	299:309 357:1114 358:268	100	9185@2100.46	normalized to 13C6-Sorbitol (background-substracted) normalized to weight	NA	NA	NA	NA	NA	NA	NA	NA	NA	NA	NA	NA	NA	NA	NA	NA	NA	NA	NA	NA	NA	NA	NA	NA
Polyhydroxy Acids	Ascorbic acid	M000001	C6H8O6	C00072	50-81-7	Ascorbic acid (4TMS)	A195002-101	1937.86	1939.31	0.0748248	11	11	915	splitless	145	4592	95:267 258:458 259:466 260:464 303:397 304:419 333:886 334:601 345:835 359:648 374:658	100	4592@1939.31	normalized to 13C6-Sorbitol (background-substracted) normalized to weight	21.8622	53.3305	46.5231	44.8923	49.2601	31.6589	16.4586	9.38591	14.1212	20.1294	14.0966	16.5615	22.8212	14.0095	18.8818	13.8271	7.51165	12.8033	22.4269	96.5414	29.9338	89.7018	63.0486	32.8642
Polyhydroxy Acids	Dehydroascorbic acid dimer	M000082	C6H6O6	C05422	NA	Dehydroascorbic acid dimer (2MEOX) MP	A185002-101	1838.71	1840.22	0.0821228	45	29	979	splitless	137	2123	87:909 88:536 90:995 94:244 95:420 98:581 102:1332 112:529 118:857 127:650 134:925 135:751 140:367 144:659 146:833 150:460 154:419 159:1637 160:540 168:359 170:431 172:1187 175:1982 182:280 184:517 190:515 200:424 214:964 215:461 216:594 226:283 228:632 231:2609 232:866 233:405 234:395 242:285 244:654 248:489 256:360 288:582 290:273 302:232 316:8563 332:321	100	2123@1840.22	normalized to 13C6-Sorbitol (background-substracted) normalized to weight	5.19836	6.02744	4.72507	12.1226	4.80584	10.4447	15.6194	7.2762	11.766	17.7332	16.9743	16.7807	4.06828	6.78449	4.77127	5.8522	7.70474	6.90973	17.5156	15.1515	15.8995	16.4834	25.9578	23.6858
Polyhydroxy Acids	Erythronic acid	M000454	C4H8O5	NA	15667-21-7	Erythronic acid (4TMS)	A154001-101	1528.59	1527.92	-0.0438312	6	6	997	splitless	112	7683	205:1194 220:1279 221:519 292:1687 293:508 294:267	100	7683@1527.92	normalized to 13C6-Sorbitol (background-substracted) normalized to weight	7.14521	8.45001	6.75487	11.4726	7.90823	12.3147	NA	NA	NA	NA	NA	NA	10.0621	8.03145	5.95946	9.03306	11.2329	10.8215	NA	NA	NA	NA	NA	NA
Polyhydroxy Acids	Gluconic acid	M000508	C6H12O7	C00257	526-95-4	Gluconic acid (6TMS)	A200001-101	1984.52	1984.02	-0.025195	4	4	993	splitless	148	9216	292:1016 293:494 333:1167 334:477	100	9216@1984.02	normalized to 13C6-Sorbitol (background-substracted) normalized to weight	1.41254	1.46755	NA	3.73693	1.64898	3.23743	1.93822	NA	2.0617	3.27282	2.60574	3.11313	0.950975	0.929903	0.894008	1.24373	1.15115	1.14413	5.6187	8.07033	7.0748	10.6121	11.8858	10.0695
Polyhydroxy Acids	Gluconic acid-1,5-lactone	M000638	C6H10O6	C00198	90-80-2	Gluconic acid-1,5-lactone (4TMS)	A189008-101	1872.82	1872.29	0.0283076	5	5	971	split 1:30	124	952	117:276 133:328 157:283 189:235 220:285	100	952@1872.82	normalized to 13C6-Sorbitol (background-substracted) normalized to weight	NA	NA	NA	NA	NA	NA	28.1015	23.6119	NA	38.6254	36.1904	34.3908	NA	NA	NA	20.9219	NA	NA	48.0614	62.7689	55.9422	52.4174	68.2173	61.21
Polyhydroxy Acids	Glyceric acid	M000073	C3H6O4	C00258	473-81-4	Glyceric acid (3TMS)	A135003-101	1319.94	1319.35	-0.044699	18	18	989	splitless	66	3733	89:1256 102:8538 103:9028 117:4958 118:577 133:8323 134:957 135:721 175:728 177:386 189:11149 191:1014 206:452 217:640 293:830 294:490 307:638 308:279	100	3733@1319.35	normalized to 13C6-Sorbitol (background-substracted) normalized to weight	2.25736	2.85022	3.02313	5.05578	4.9989	7.16536	5.43391	2.18144	8.10217	10.5164	6.33545	17.0459	1.7812	1.79067	2.21721	2.29597	3.81493	2.27603	10.6113	20.1343	21.4214	26.6167	29.7273	27.4185
Polyhydroxy Acids	Threonic acid	M000078	C4H8O5	C01620	7306-96-9	Threonic acid (4TMS)	A156001-101	1545.94	1545.16	-0.0504547	28	24	990	splitless	116	4290	145:410 161:469 177:2822 178:469 179:316 191:1250 204:2112 205:17681 206:3047 207:2003 208:361 217:16424 218:2925 219:1551 220:19311 221:6468 222:1907 223:459 247:359 291:2040 292:23485 294:2866 295:490 305:344 307:254 321:506 379:346 410:255	100	4290@1545.16	normalized to 13C6-Sorbitol (background-substracted) normalized to weight	14.3247	16.6287	15.5242	30.0878	22.9054	41.7898	6.53375	4.28067	8.95276	11.5591	8.88519	12.0243	10.9413	11.4829	10.3076	11.8478	15.8178	11.6704	NA	NA	NA	NA	NA	NA
Polyols	Erythritol	M000054	C4H10O4	C00503	149-32-6	Erythritol (4TMS)	A150002-101	1493.27	1490.29	-0.199562	5	5	996	splitless	106	3989	116:1796 189:2131 191:1344 204:1682 205:3515	100	3989@1490.29	normalized to 13C6-Sorbitol (background-substracted) normalized to weight	85.5598	102.16	94.285	139.006	102.131	129.681	77.4499	37.6339	82.6967	127.374	68.8729	62.1485	38.3801	33.2178	40.3493	33.8204	36.8829	49.1503	13.8519	15.4389	23.0212	20.3691	19.415	21.3715
Polyols	Glycerol	M000053	C3H8O3	C00116	56-81-5	Glycerol (3TMS)	A129003-101	1262.29	1260.33	-0.155273	9	9	988	splitless	55	52	103:102505 104:9843 117:116686 118:11816 129:21031 150:2066 177:10408 205:89179 206:18288	100	52@1260.33	normalized to 13C6-Sorbitol (background-substracted) normalized to weight	106.006	99.1794	92.1444	119.385	109.563	126.819	89.4724	71.171	104.767	146.475	114.538	122.009	39.0906	44.3477	42.6628	40.8768	42.9209	44.4691	51.7756	60.0868	67.2212	63.9064	69.1786	63.1729
Polyols	Inositol, myo-	M000060	C6H12O6	C00137	87-89-8	Inositol, myo- (6TMS)	A209002-101	2080.24	2080.2	0.00192289	46	44	981	split 1:30	144	425	76:246 77:300 81:680 85:282 87:359 89:206 99:289 101:537 103:4105 104:539 105:356 111:315 113:284 115:300 116:301 117:530 127:287 129:4634 130:678 132:326 133:3597 134:623 135:417 157:481 161:370 177:473 189:631 190:415 191:6603 193:652 203:324 204:2118 205:758 206:317 207:455 219:1161 222:346 230:265 243:328 266:486 267:295 291:500 305:5759 320:583 367:370 432:441	100	425@2080.24	normalized to 13C6-Sorbitol (background-substracted) normalized to weight	3.39075	3.96739	3.39164	3.22778	3.36154	2.842	2.30311	1.77778	2.33432	3.24438	2.28264	2.87233	3.5418	2.92499	2.8563	3.1502	3.21638	3.39919	18.2517	19.8663	15.1595	10.5646	10.273	12.5835
Polyols	Mannitol	M000687	C6H14O6	C00392	69-65-8	Mannitol (6TMS)	A193002-101	1912.99	1913.17	-0.00940847	26	25	991	split 1:30	132	539	97:3401 105:4389 116:2101 118:4766 119:3580 130:5961 132:1278 134:3147 141:583 157:35393 167:374 173:397 176:398 189:17605 205:67872 206:15616 215:506 217:65785 218:15657 223:388 233:481 239:438 247:413 293:421 323:411 333:478	100	539@1912.99	normalized to 13C6-Sorbitol (background-substracted) normalized to weight	62.592	61.8481	68.9937	52.5893	65.7755	44.0641	16.0291	16.9413	22.3407	22.0919	19.4132	19.8946	NA	0.11905	1.13842	0.738215	1.02455	0.336323	NA	NA	NA	NA	NA	NA
Polyols	Sorbitol	M000055	C6H14O6	C00794	50-70-4	Sorbitol (6TMS)	A193001-101	1919.74	1919.23	-0.0265661	27	16	997	splitless	144	4097	103:96241 177:2350 236:635 251:582 259:1743 265:1645 277:3569 278:2829 279:3990 281:689 308:3227 345:6505 346:1191 351:2929 353:400 409:426 419:2808 420:1088 421:6271 422:1898 423:863 426:2589 427:800 428:355 524:221	100	4097@1919.23	normalized to 13C6-Sorbitol (background-substracted) normalized to weight	113.761	99.5294	97.1499	107.102	94.0142	111.42	84.0906	68.8005	91.0399	86.5251	86.7547	90.9869	4.69511	3.98819	15.3437	11.3932	15.6673	4.94774	17.1572	18.5345	21.2087	19.1259	22.2365	20.5414
Sugar Conjugates	Galactinol	M000673	C12H22O11	C01235	NA	Galactinol (9TMS)	A299002-101	2966.29	2961.33	-0.167212	12	12	960	splitless	312	2988	104:285 169:768 189:352 191:3560 192:411 205:2158 206:673 221:243 230:242 243:310 305:406 361:273	100	2988@2961.33	normalized to 13C6-Sorbitol (background-substracted) normalized to weight	NA	NA	NA	NA	NA	NA	NA	NA	NA	NA	NA	3.7979	NA	NA	NA	NA	NA	NA	8.80203	16.6967	22.2339	27.5484	24.3657	27.119
Sugars	alpha-D-Galactopyranosyl-(1,4)-D-galactopyranoside	M001185	NA	NA	NA	alpha-D-Galactopyranosyl-(1,4)-D-galactopyranoside (1MEOX) (8TMS) MP	A274010-101	2749.97	2741.86	-0.294912	49	49	956	splitless	277	3192	90:382 97:648 99:473 104:1362 105:1131 109:505 114:338 118:667 127:421 132:350 141:370 142:389 145:505 150:315 157:1542 158:367 159:404 160:2336 161:591 163:615 171:492 172:263 173:496 175:358 183:387 186:285 189:2049 190:469 215:358 221:513 230:389 234:297 235:376 241:300 244:559 245:574 246:338 247:365 268:319 272:512 273:481 274:289 291:339 307:281 320:533 321:355 331:486 390:320 451:298	100	3192@2741.86	normalized to 13C6-Sorbitol (background-substracted) normalized to weight	46.3764	46.2355	35.4993	43.4131	36.2858	50.6394	3.72871	3.56558	7.68615	12.0973	8.45883	10.5674	16.6499	7.97245	11.0572	15.2205	13.4962	14.0535	9.89736	15.0363	16.0542	15.6664	20.0807	18.4991
Sugars	Fructose	M000606	C6H12O6	C00095	57-48-7	Fructose (1MEOX) (5TMS) MP	A187002-101	1854.67	1853.93	0.0399152	36	36	975	split 1:30	119	195	85:362 87:517 88:443 90:412 103:34151 104:3390 115:502 116:374 118:532 119:577 128:275 129:2867 135:382 142:332 145:377 157:567 163:467 175:413 177:300 190:507 192:257 201:561 202:415 203:290 206:315 207:371 216:287 217:16196 218:3248 221:361 231:412 278:395 291:284 307:4634 335:275 365:244	100	195@1854.67	normalized to 13C6-Sorbitol (background-substracted) normalized to weight	2.32735	3.02275	3.49283	3.54552	5.33974	5.6739	0.258546	0.410381	0.273874	0.314642	0.242976	0.302719	68.5425	37.3556	61.023	74.0104	62.7579	87.2744	10.1776	8.49028	13.6445	6.3803	8.46145	9.8585
Sugars	Glucose	M000040	C6H12O6	C00031	50-99-7	Glucose (1MEOX) (5TMS) MP	A189002-101	1878.31	1880.5	-0.116458	62	62	975	split 1:30	125	264	76:368 82:533 84:381 85:385 86:423 87:443 88:357 89:4850 90:403 91:268 97:257 99:367 103:10790 106:307 113:355 115:556 116:422 117:8095 118:750 119:652 127:339 128:347 129:10289 132:397 133:5038 134:566 135:363 141:204 142:399 144:224 145:413 150:302 157:6610 159:413 160:12927 162:520 169:222 172:257 173:319 175:359 177:390 190:490 201:363 203:327 205:13857 208:226 216:443 217:6683 219:502 221:39…	100	264@1878.31	normalized to 13C6-Sorbitol (background-substracted) normalized to weight	3.68853	5.05803	5.39609	5.97744	9.37859	10.9741	1.87477	1.46045	2.40867	2.77535	1.98506	2.43048	62.0445	29.2367	50.4658	67.2858	57.324	58.8476	13.7395	11.6506	18.223	11.4178	12.4532	18.1771
Sugars	Glucose, 1,6-anhydro-, beta-	M000248	C6H10O5	NA	498-07-7	Glucose, 1,6-anhydro-, beta- (3TMS)	A172001-101	1701.2	1699.06	-0.125794	8	8	995	splitless	127	2824	81:971 189:2110 191:1096 192:282 204:6672 205:982 217:5125 334:262	100	2824@1699.06	normalized to 13C6-Sorbitol (background-substracted) normalized to weight	16.7344	8.19539	7.79059	11.7966	6.304	10.2271	47.0811	15.3789	28.288	34.6243	19.0529	20.5006	4.62231	3.94935	3.38635	3.43725	3.49131	3.7373	19.9959	21.5629	15.7477	19.1359	18.1052	15.2981
Sugars	Maltose	M000048	C12H22O11	C00897	69-79-4	Maltose (1MEOX) (8TMS) MP	A274001-101	2719.8	2714.11	-0.209207	69	58	880	splitless	273	1982	130:4804 134:1590 138:198 141:1013 143:6126 144:640 150:631 159:871 161:1144 163:1278 164:283 170:10287 172:896 173:731 181:514 183:1234 184:256 185:501 190:1560 191:12485 192:2212 199:535 201:456 202:611 203:2040 207:966 213:218 221:1455 227:801 228:289 229:4782 230:1403 231:5579 236:258 239:205 242:381 243:17200 244:4249 245:4681 246:765 247:1183 248:263 249:327 251:233 255:366 259:929 261:284 …	100	1982@2714.11	normalized to 13C6-Sorbitol (background-substracted) normalized to weight	56.3433	60.3736	56.2898	87.7653	63.1248	112.581	54.6795	45.3147	90.6206	154.757	115.062	133.346	19.9908	16.6482	19.1927	23.5677	27.4326	29.6716	39.3179	51.19	66.6824	66.2854	92.7708	97.458
Sugars	Maltotriose	M000269	C18H32O16	C01835	1109-28-0	Maltotriose (1MEOX) (11TMS) MP	A355003-101	3507.56	3503.97	-0.10235	7	7	964	splitless	381	5127	103:488 129:384 169:275 191:226 205:333 217:403 361:377	100	5127@3503.97	normalized to 13C6-Sorbitol (background-substracted) normalized to weight	51.4374	44.512	38.4615	NA	21.6054	NA	NA	NA	NA	NA	NA	NA	27.2533	21.5357	14.4967	55.7111	62.8023	52.4825	NA	NA	NA	NA	NA	NA
Sugars	Raffinose	M000049	C18H32O16	C00492	512-69-6	Raffinose (11TMS)	A337002-101	3350.64	3343	-0.228016	5	5	966	splitless	370	5121	103:559 129:574 169:348 217:590 361:506	100	5121@3343.00	normalized to 13C6-Sorbitol (background-substracted) normalized to weight	NA	NA	NA	NA	NA	NA	NA	NA	NA	NA	NA	NA	5.62697	NA	NA	8.34663	8.66151	6.8542	14.3703	18.6359	20.5776	26.4112	24.9798	28.4991
Sugars	Sucrose	M000044	C12H22O11	C00089	57-50-1	Sucrose (8TMS)	A264001-101	2622.38	2623.04	-0.0251616	88	81	992	split 1:30	178	360	105:2745 113:2751 114:611 115:2095 116:1852 118:1422 119:1811 127:1848 128:448 132:1342 134:1908 135:1467 139:1785 140:440 141:2061 142:1958 144:1136 145:2085 150:1105 151:943 153:1742 154:457 156:1340 158:1407 159:1393 160:223 161:739 164:253 167:591 169:59967 170:8641 171:4827 172:463 173:1628 175:1358 177:1596 179:222 182:309 183:2900 184:379 185:703 187:588 190:2015 191:17908 194:223 197:231 …	100	360@2622.38	normalized to 13C6-Sorbitol (background-substracted) normalized to weight	0.961934	1.6514	1.98572	0.961083	1.13335	0.6561	3.40935	3.06611	4.23702	4.01568	2.45058	5.66422	33.46	22.6443	24.5772	34.649	34.0742	30.7518	61.9307	73.7375	69.483	51.3426	64.063	75.9488
Sugars	Trehalose, alpha,alpha'-	M000671	C12H22O11	C01083	99-20-7	Trehalose, alpha,alpha'- (8TMS)	A274002-101	2726.3	2722.69	-0.132414	5	5	955	splitless	273	2042	155:855 170:565 271:1052 272:392 363:872	100	2042@2722.69	normalized to 13C6-Sorbitol (background-substracted) normalized to weight	NA	NA	NA	4.92895	NA	NA	NA	2.97268	NA	11.2063	6.80519	6.14879	2.6578	2.06551	2.03665	2.51808	1.76575	2.63984	36.6768	60.4967	45.6904	49.0962	53.4875	49.5459
	* represents the sum of the metabolites due to chemcial conversions or chromatographic co-elution.
	NA (not available)
