## Supplementary material for "PRC2 facilitates the transition from heterotrophy to photoautotrophy during seedling emergence": Table S20

### Sheet: List1
Clustering of metabolites based on min-max-scaled abundance in Arabidopsis thaliana seed maturation and germination developmental stages.
Metabolite	Cluster	Stad01	Stad02	Stad03	Stad04	Stad05	Stad06	Stad07	Stad08	Stad09	Stad10	Stad11	Stad12	Stad13	Stad14	Stad15	Stad16	Stad17	Stad18	Stad19	Stad20	Stad21	Stad22	Stad23	Stad24	Stad25	dry seeds	seeds collected 24h after germition	seeds collected 36h after germition	seeds collected 48h after germition	seeds collected 60h after germition	seeds collected 72h after germition	mean_30 mM mannitol_shoot - 7dag_WT
Erythronic acid	yellow	95.8662	78.2318	59.3622	46.3642	56.7529	32.8022	31.0508	35.0905	33.2061	39.4056	38.3953	34.0937	34.9224	37.9504	48.4379	36.8791	29.9914	46.2338	56.0896	44.4878	45.8883	53.3421	25.8735	65.6651	67.3097	82.4919						8.93263
Fumaric acid	yellow	71.5587	67.9884	28.3811	21.1679	70.009	24.8391	12.9472	5.98546	8.35791	4.24552	2.01573	1.1019	1.06754	0.437732	0.26945	0.210256	0.194855	0.188367	0.198591	0.266244	0.130478	0.573848	0.0654375	0.0740388	0.058935	86.1183	6.09359	5.43119	6.03024	8.06195	15.5672	47.2519
Pyrophosphate	yellow			19.853	55.6145		27.3809	55.4084	43.0672	34.653	66.8184	41.286	37.4535	46.9333	41.441	39.9619	41.5302	41.1316	34.8782	30.0189	27.0723						4.66514	30.7865	60.2639	73.9673	43.0486	29.5253
Sucrose	yellow	79.1284	72.7502	66.1747	75.0346	74.3913	59.0943	53.7013	47.6657	57.4219	43.6221	60.4995	59.7885	59.3853	73.5353	75.7321	75.7789	75.836	73.2022	80.3998	74.6717	78.4376	70.2997	63.295	85.3764	96.4929	86.7135	56.0999	28.9329	18.1445	15.324	20.6368	1.61284
Uric acid	yellow	42.0417	56.1679	21.8594	24.1478	21.4706	12.4992	11.8751	7.80578	8.09407	7.41315	5.98462	4.24446	5.506	3.83943	3.92991	5.42076	4.62786	5.03807	4.04091	9.45833	3.91691	2.88603	2.49224			71.4852
Benzoic acid	green	6.57594	5.05713	5.10339	6.91599	6.75513	6.25238	6.14268	6.65225	6.85853	7.95012	10.0863	14.0469	15.7582	20.1859	33.8203	36.1652	46.7083	56.1949	47.9086	52.9618	63.3808	63.7108	52.8501	40.762	52.9251	44.8868	32.4763	28.3746	31.3205	64.5314	92.4919	9.42231
Galactinol	green	19.8292	35.409	30.363	34.0127	13.6965	5.97068	3.49686	3.9369	3.4506	2.65063	2.31582	3.00654	3.13336	3.98685	4.34074	6.24756	8.23059	13.4316	14.2397	24.5211	33.0856	49.585	47.0094	100	87.7999	90.1334	41.1299	26.1172	31.354	39.4595	42.22
Glucose, 1,6-anhydro-, beta-	green	22.7393	44.048	33.7078	16.1747	26.6131	12.6792	14.8793	19.2766	21.6734	27.5427	30.7287	28.0899	34.7005	35.5592	41.2321	45.9197	46.224	58.4795	49.115	76.0491	73.6336	75.2696	45.781	71.3522	100	89.9701						16.2558
Maltose	green	35.8998	37.6609	42.2987	63.2069	64.1387	64.7963	79.7722	81.4702	78.6361	73.9696	70.9733	66.2141	77.8929	67.7998	70.3593	66.497	59.8672	42.6062	36.8552	25.8734	13.2982	9.66843	4.9462	5.19039	5.5711	29.2974	61.076	68.0329	41.9536	23.2112	22.5968	47.0068
Raffinose	green	6.86956	27.4658	35.1202	37.3525	10.3967	4.94334	2.16399	2.01658	1.63689	1.31376	1.30005	1.4192	1.90178	2.33636	3.61685	5.33309	5.01724	8.03646	13.9037	18.5697	29.1733	24.9148	28.6411	44.3277	69.6759	95.7845	5.61376	2.08726	1.63334	1.82395	2.03324
Alanine	blue	36.7686	18.237	20.5652	51.0458	39.4153	30.2496	31.1216	30.9952	32.5787	34.7141	31.5541	28.6907	37.1064	30.244	26.7574	34.02	39.0614	45.0505	41.9037	28.2072	24.1868	12.684	9.90119	8.63304	10.4158	59.9024	69.353	60.6345	66.242	59.5984	54.1279	5.8717
Glutaric acid, 2-oxo-	blue	20.237	22.7608	16.3237	15.2202	41.3316	22.3636	19.9436	38.3515	21.7769	17.4153	16.6273	7.20276	9.15966	5.26551	4.97275	13.6444	9.047	15.2438	12.9551	17.333	16.1427	15.4255	10.0485	9.4755	22.8025	9.15193	22.7301	36.436	43.5239	55.9453	85.1358	2.3635
Glyceric acid	blue	53.8077	26.229	32.7083	55.7836	63.2709	65.7657	67.8194	80.1241	63.183	46.8739	37.943	28.1757	32.1861	25.6474	23.7274	22.5189	19.4545	16.5154	14.5622	11.9755	9.10134	9.3032	7.76223	7.77376	8.73335	47.2835	35.6431	46.117	60.7782	89.1545	94.5655	6.05015
Glycolic acid	blue	34.1948	28.3749	27.9564	57.6958	56.3422	35.7917	31.0149	33.4381	34.3159	29.5732	29.4097	23.5383	28.0026	25.6843	30.2856	22.1604	34.1443	51.2778	33.9538	25.6323	28.6603	28.1541	31.7552	21.9372	30.9587	46.6027	74.0607	70.5375	62.9871	82.7017	83.4468	46.9822
Lactic acid	blue	4.92404	2.34557	2.56628	11.0893	9.42473	6.41938	19.8307	22.8278	41.5673	2.63966	8.32662	0.259869	0.500851	0.708507	2.87172	-1.57417	3.19369	3.9139	7.46584	11.4705	-1.11559	-1.27364	-1.00421	-1.91987	3.59548	6.07401	27.1974	32.9118	37.5271	66.8899	78.7556	9.71418
Methionine	blue	9.26518	6.04409	4.31693	10.6186	7.32358	5.95224	4.54173	4.50934	3.28017	3.27985	2.55702	2.78369	3.8105	2.18529	4.40154	17.7649	19.5899	47.9356	66.1911	54.8752	38.9199	30.8113	12.8879	12.8922	18.0793	2.71827	58.6801	50.392	79.7751	71.0585	81.2473	2.71717
Pyridine, 2-hydroxy-	blue	20.5424	31.2998	32.7732	51.5566	52.8341	47.9172	47.8458	44.63	36.9927	25.1529	18.7984	13.9905	13.4373	9.8317	9.09307	11.0563	9.83726	8.20027	13.8525	7.41416	7.78258	7.25929	6.1323	6.45756	7.01528	12.0995	42.6401	52.9852	57.5669	74.1054	88.6054	26.8334
Uracil	blue	21.5919	32.3192	47.9521	90.3258	56.3078	49.9291	48.8976	41.1432	35.4776	30.3938	29.1118	24.4624	28.9271	20.9534	21.7371	18.9955	20.4611	20.2883	21.0021	16.3677	15.3086	13.7944	13.1322	5.32821	6.87094	30.4787		48.7137			94.7625	27.5457
Butanoic acid, 4-amino-	brown	77.0376	71.2675	68.3138	84.5444	77.3855	79.0771	88.8446	82.9813	81.2712	74.0495	60.5549	51.5669	57.4725	37.4061	23.4348	22.1981	18.3096	13.9555	13.2731	12.2129	9.15495	8.24758	7.77149	6.11647	7.68389	57.7634	2.74259	20.6455	64.9331	73.8581	76.4227	7.51119
Fructose	brown	78.3554	56.9874	54.1415	73.8433	64.4318	79.187	91.8549	92.6441	92.9328	93.0734	87.2737	65.7039	73.1913	53.0092	63.005	66.0127	56.8202	60.0402	54.744	34.756	22.3912	27.3517	29.7536	19.9776	16.1705	4.9518	2.14887	5.93442	49.4915	59.5467	82.1242	4.46907
Glucose	brown	85.3886	61.1639	69.3818	88.4143	74.0097	86.7043	89.9869	86.8457	86.5419	67.977	60.1275	45.9957	50.6958	37.84	40.8484	44.9234	40.1862	41.1962	40.1054	26.3579	19.8168	21.2754	23.1392	14.7845	17.7731	6.00163	6.30132	12.4713	54.5837	75.6693	95.7428	6.88679
Glutamic acid	brown	49.7572	55.4499	49.9996	35.9679	36.4371	34.4622	58.8266	74.0115	73.9438	76.8867	71.4129	64.7264	82.3266	67.8147	66.455	64.9215	65.6738	50.5639	49.2272	49.674	30.9815	32.0135	21.8766	22.0201	25.7866	11.0074	25.4455	28.3416	50.0045	60.3867	75.9273	16.2888
Glutamine	brown	72.2961	73.8736	71.5694	67.7141	49.9373	63.1612	68.2879	72.7248	77.7784	77.5917	76.2188	63.8739	79.2143	61.1865	54.8609	53.21	46.836	40.2277	31.901	28.6935	13.4466	14.8671	8.51502	6.94683	3.68628	0.383606	7.1562	15.5285	37.3899	66.2852	81.0799	17.3298
Phosphoric acid	brown	28.7138	35.0917	51.7295	73.77	75.9157	51.067	55.3081	65.7268	61.5782	72.9578	71.8132	65.9474	60.648	59.5489	48.3408	53.8827	45.0103	41.1417	29.93	21.3373	17.8428	17.2979	15.723	13.4693	13.6195	2.23224	3.84534	8.64766	26.7671	63.5711	92.8637	31.8929
Sinapic acid, trans-	brown	29.2164	30.4469	31.874	43.8481	34.3121	16.5885	15.1581	19.2525	17.1039	31.1038	40.424	55.0311	68.5883	67.8887	73.9568	76.3536	79.2281	80.1216	83.5124	78.6884	78.2849	68.6311	64.3234	75.7272	91.2965	70.8709	89.1489	70.3533	55.2369	42.75	44.8835	62.9007
Glycerol-3-phosphate	red	44.5575	59.2313	41.7763	29.3601	19.6345	17.7701	22.8134	36.333	37.5159	37.6416	58.7879	61.3884	61.067	42.7227	44.253	43.6306	62.1929	53.742	70.2895	61.2969	47.9686	34.5713	22.1577	18.0515	27.5013	20.1021	39.5846	45.2263	39.4771	45.3183	71.4923	11.1835
Isoleucine	red	18.9323	37.3237	20.9563	31.881	14.8032	16.1688	31.8012	26.6393	36.0245	35.6286	37.1943	40.8533	80.2616	51.4376	51.7746	50.3719	50.8256	49.8272	40.8616	45.0167	23.4893	13.7199	11.8293	6.25447	7.6487	13.6302	34.2187	47.0336	54.6324	69.2985	73.2317	1.50231
Lysine	red	20.9616	26.4936	24.5648	38.6344	14.6229	16.3407	23.2192	25.3814	37.4239	39.6589	36.5459	34.058	67.8355	49.2461	44.4277	35.9317	53.9716	50.6278	28.4245	37.5018	21.6961	18.0334	9.29643	12.0726	17.4839	6.82348	16.1943	34.4045	42.3401	55.2284	83.0272	41.0759
Valine	red	35.2674	49.099	33.7081	40.8529	25.2344	28.4912	43.9725	42.0547	49.7477	50.5915	47.463	49.4712	81.3952	56.4853	50.5918	55.998	46.9149	47.156	42.367	45.9093	23.8188	14.5973	9.38132	7.70664	8.71743	26.5359	37.0219	42.5808	65.287	69.5407	76.2449	1.95794
Asparagine	turquoise	83.3595	61.2357	67.1435	81.5853	45.1968	42.9634	40.1367	39.5709	36.4542	34.1662	31.6213	27.8711	36.858	29.3316	29.6074	34.87	36.6647	32.6905	29.6634	25.0826	16.1222	16.9964	9.85902	8.10221	9.24353	20.1609	12.2546	16.0176	34.0496	58.2029	84.8729	1.38973
Aspartic acid	turquoise	50.9327	57.9641	73.3616	86.8899	64.9209	49.174	33.1523	21.3934	26.173	13.0952	6.15443	9.23306	12.8967	5.119	4.48598	4.30389	4.4447	4.75914	4.88329	5.89518	2.24298	2.31643	1.8618	1.21108	1.39001	31.5371	52.1993	43.2485	54.6437	63.6846	77.5936	17.8231
Citric acid	turquoise	31.0198	45.4136	82.3158	88.1628	40.7482	29.1847	27.7675	45.1348	41.5901	50.5555	55.175	49.0745	47.6722	48.2452	38.8866	40.9642	32.0594	26.3395	17.1422	19.5102	22.9175	13.4672	11.3304	13.5132	11.9426	90.8418	61.4322	48.2837	52.1391	47.5662	53.8705	2.30217
Fructose-6-phosphate	turquoise	62.4145	83.6178	86.7934	63.7211	65.0127	30.3161	19.9083	24.2183	21.4843	19.9772	24.9779	24.2351	26.2744	17.8903	18.3352	13.3491	9.77564	7.70965	7.16323	11.5277	2.92253	3.76681	3.02455	4.53759	3.40228	1.87881	27.6387	50.1428	72.0305	72.0268	80.8003	8.26658
Gluconic acid	turquoise	85.8128	62.5911	48.2943	45.3652	58.2128	19.2545	16.0541	20.1932	16.8746	13.3064	12.0542	9.25963	10.8585	7.75215	7.03685	7.14934	5.92003	4.6779	36.2408	7.21219	3.83446	3.43396	3.3387	2.74619	4.05418	20.8643	15.2617	20.3371	35.3473	59.2948	26.9629	9.89731
Glucose-6-phosphate	turquoise	52.7184	75.6489	77.5776	55.9766	53.6096	24.4821	14.9688	16.4778	13.1494	10.3725	12.3788	11.0865	11.5469	11.4924	13.3883	8.34892	7.24799	6.82159	7.66333	5.65035	2.69684	3.07212	2.10497	3.2578	2.79385	3.54317	31.1182	55.1972	79.503	81.8666	93.2092	6.45762
Glycine	turquoise	69.8076	29.5607	12.4795	43.6073	13.2363	12.1775	15.4967	15.8082	16.0966	16.0748	17.3127	18.764	21.7173	18.8938	36.1712	17.9209	20.6156	29.3229	20.0684	19.2735	20.3889	13.503	24.1342	5.81654	7.53295	1.63613	5.6509	9.23879	24.3277	33.6107	54.9158	22.3659
Inositol, myo-	turquoise	49.4794	68.5721	81.853	92.3837	74.1922	44.9993	35.2576	32.9193	31.3627	32.5492	31.5865	28.2915	31.7249	29.7424	32.4199	31.5456	29.6026	30.9133	28.5508	18.4174	12.8558	18.2403	13.6771	10.8727	10.8775	15.7792	77.2624	62.5087	65.205	56.1239	61.7328	4.49043
Malic acid	turquoise	85.2976	78.5261	74.4208	86.3906	76.094	82.7124	85.1746	68.5675	77.8244	59.9296	48.8232	28.4753	30.6551	21.513	18.9288	18.4856	14.923	15.7447	14.2248	11.7913	8.83758	10.6326	7.46682	7.76056	6.87174	80.7282	57.1751	70.2956	79.6111	60.2705	76.5256	1.34165
Malonic acid	turquoise	51.9587	36.1931	39.2248	74.0788	35.9313	16.4631	11.0371	13.0542	8.62445	6.39491	4.76827	2.49669	3.37876	2.12566	3.24277	2.35202	2.61492	2.2645	1.99348	2.04014	2.06325	1.51544		11.4094		49.6396	58.275	46.7599	28.2453	79.4715	65.3571	10.8033
Phosphoric acid monomethyl ester	turquoise	59.2023	50.5121	42.5447	40.3453	52.703	14.9297	10.9568	17.4732	14.3584	13.4225	14.4027	12.1351	17.1046	17.0012	19.27	18.7635	16.8711	15.6964	15.3972	11.7663	9.0953	9.6161	5.37777	8.18201	6.48513	2.03284	17.0499	34.5508	67.5084	55.5636	71.7107	15.0461
Putrescine	turquoise	58.3678	67.8659	79.1576	74.9343	48.898	41.1113	37.9537	28.3741	29.2485	22.1904	18.6772	14.3423	16.1552	11.9464	9.56338	9.14966	6.37284	5.01034	4.99478	3.37299	2.58679	3.15956	2.73584	2.09065	1.75119	0.796482	1.7315	4.9948	15.1414	44.6575	84.4862	18.5275
Serine	turquoise	73.1729	66.6654	44.5866	74.904	68.4435	46.0995	44.9751	32.8549	35.0298	26.3741	20.3875	19.4954	30.7929	16.1517	13.9875	13.5428	12.9065	11.6517	10.3055	9.2236	5.59373	4.00557	3.26488	2.23441	2.92139	7.29569	25.6229	17.4897	25.941	30.614	76.176	13.7748
Succinic acid	turquoise	85.4739	66.2834	53.6901	83.2739	86.1923	67.7965	51.3773	45.001	39.406	29.3514	20.7153	15.1281	16.8614	11.4829	10.007	9.89901	10.129	8.54364	8.60653	7.65362	6.094	5.00961	4.26482	4.15983	5.95885	33.287	34.7907	48.6187	44.9274	31.082	54.8521	7.34026
Threonic acid	turquoise	80.3738	73.2724	59.3835	46.2901	42.7318	36.4279	41.5781	51.9841	45.4755	31.9445	25.4479	14.8893	15.2268	8.39603	5.87419	4.04895	3.77135	2.1982	4.46939	2.58614	1.86113	1.27647	0.779428	0.887092	0.82756	82.8471	13.7637	27.7016	46.5333	69.2518	84.7866	33.7834
Threonine	turquoise	82.8695	50.8672	38.9921	73.6236	56.0227	45.6649	40.4571	35.7706	35.3362	34.4362	29.23	32.3903	48.6189	30.9859	30.3758	27.2366	32.0151	25.7543	22.6769	24.1188	13.9566	9.99771	8.21292	5.02243	7.54261	7.37564	26.3482	34.6588	58.1486	64.3417	80.0679	4.69406
Pyruvic acid	grey	17.778	13.1356	17.7681	21.0715	20.8958	25.4292	33.3121	53.9643	51.5717	52.7404	58.4531	41.3249	61.4785	41.6851	24.9899	32.2025	21.406	21.365	41.4733	44.0047		17.0594		14.0622		92.7739	64.3699	66.4042	54.2222	48.9518	62.2438	50.6259
