## Supplementary material for "PRC2 facilitates the transition from heterotrophy to photoautotrophy during seedling emergence": Table S25

### Sheet: List1
RT-qPCR
AGI	Gene name	For Primer sequence 5´- 3´	Rev Primer sequence 5´- 3´
AT1G13320	PP2A	ATTCCGATAGTCGACCAAGC	AACATCAACATCTGGGTCTTCA
AT1g21970	LEC1	AAATCCATCTCTGAATTGAACTT	CACGATACCATTGTTCTTGT
AT1G28300	LEC2	CGAGGACGAAAGCAAGAATC	TGCCTCTTCGTAGTGGTTCC
AT3G26790	FUS3	ACAACAGCAACAGCAACAGC	GAGGTAAGAGCCGTCGTGTC
AT3G24650	ABI3	ATGTATCTCCTCGAGAACAC	CCCTCGTATCAAATATTTGCC
AT3G21720	ICL	TCCGTACGACACCGTTCCTAAC	TTGCCTCCCTCTGCTTTCTGTC
AT4G37870	PCK1	GGCTAGGAGGGAAATGGTTATAC	CCAGAATGAAGGGAGAGAATACG
AT3G22840	ELIP1	TTCACCAGCACCATCTACCTC	TCGCTAAACTTTGTGCTCACC
AT5G10140	FLC	TGTTCAACTGGAGGAACACCTTG	AGCTTCAACATGAGTTCGGTCTTC
AT5G57390	PLT5	AGCTTTCTCCACTTCTCCAGTCG	GCCGAGGAAGTTCTCAAGTTTAGG
AT4G18390	TCP2	CTCAAGCTCCTCTGTTTCTTCTGC	TTGTCTGCAGCTGCTGTTGTTTG
AT3G61970	NGA2	TCAGCAATTCGCCGGAGCTATG	TTGTCGGCATCTGAGGATGAGG
AT4G36870	BLH2	TCGAACATTTCCTTCACCCGTATC	CAGTCTGTCGAGCCAATAGGTG
AT5G50950	FUM2	CGCAAGCGCTCTCTTACATTCC	ACTCGTGCAATAGCTTTGAGATCC
AT4G02770	PSAD1	AAACACACCGTCTCCGATCT	CTTCCACTTGCGCTTTACG
AT3G61470	LHCA2	GTCTTGAAGGTCAACAACGTCGAG	ACCACCCAAGAAACTTGGAGAAG
AT2G20570	GLK1	CATCCAATGCATAACGGGACGACT	TGGCGGTGCTCTAAATCTCGTAGC
AT1G13300	HRS1	AGCAAAGAAGGTGTTGGTCGTC	TGCTTTGGCGTAGCTACATGAGG
AT4G37940	AGL21	TTGCAAGCTCCAGCATGAAGTC	CTTAGAACAGCAGCTTCTCTCTGC
AT1G52230	PSAH2	ACCGGCGATGTTCTTCCGATTAAG	ATTTAAAGCTTGCCGCGAGGAC
AT4G11960	PGRL1B	GTCAAATGCTCAGGCTGTGGAAC	GCTTTCCCTCCTTCTGGTAATGTG
AT5G04040	SDP1	TAAGCTCGCGCATCTAGTGGAG	ACCGAGCTCTAATACCTGGTTGC
AT3G57140	SDP1-LIKE	ACTACTGTGAAGCGGGTTATG	CCCTAGAATCCGTCCTGTTATG
AT4G18550	DSEL	ATGCTCGTGACCAGGTATTGCG	TGCAGCTCCAAGACTATGACCAC
AT4G16760	ACX1	TCACCTCGCCGATGAGAGAAAC	GGGCAATTCGATCGGAAACCTC
AT3G51840	ACX4	AGGTCAAGCCAGTTTAGGAAAGGC	AATTCCCGACCTAGCGAAGCAG
AT2G35690	ACX5	TGACTACCTCAGCCACCTCTGATG	TGTCTCCCTCGTATGTGCAAGC
AT1G06310	ACX6	AACAGTCCACGTCCTGTATTGCC	TCTGGAACTGGCTGCATCTTAGTG
AT3G05970	LACS6	GGCAGCTTCAGAAGGCATTAAGGG	CAGCCTTTGCAAACTCGAAGCC
AT5G27600	LACS7	TGGAACCACAGGAACACCAAAGGG	ACCAGCGACATTCGCGATCAAG
AT3G06860	MFP2	ATGCCAATGGGTCCCTTCAGAC	CGATAAACTGCGTTGCGGTTGC
AT2G33150	PKT3 / PED1	TCCCGTTCTTGGTGTATTCAGGAC	ACCCATGATTGCAGGGTCAACAC
AT1G04710	PKT4 / KAT1	AGAGCCAGTGAATGCAGGATGG	CGGTTCTGATGGGAACAGTTTCGG
AT3G58740	CSY1	AAGGGATCCTCTGGTTGAGGTAGG	TGCGGTGAATGATGATGGGATTC
AT5G03860	MLS	GGTTTCGGTCCATTCTTCTATCT	TCTCTCTATCCCAGCCATCTT
AT2G22780	PMDH1	TGAGCTTCCCTTCTTCGCATCG	TGCCTTCTCTAATCCCATCCTCTC
AT5G09660	PMDH2	TGACCACAGGTGACAGAATTAG	CGTTTAAGGGTCCAAGCTGATA
AT1G04410	c-NAD-MDH1	GTCAAGGACGATGCATGGTTGG	CTCGCCTTGATGATTGCAGCTC
AT5G43330	c-NAD-MDH2	GCTGCACCAAACTGCAAGGTTC	TGTTGTGGTCAAGCCTGGTCAAG
AT1G53240	mMDH1	AATGTTCCGGTGATTGGTGGTC	TTGGCTTGAGGAGTTGCCTGAG
AT3G15020	mMDH2	TTCTTCGCCTCAAAGGTAAGACTG	GGTTGGCAAATTTGATGCCCTTC
AT2G47510	FUM1	AATGAGCCAGGAAGCAGTATC	ACAGCTACATGGTTTCCCATAA
AT4G35260	IDH1	CGCAAGCGCTCTCTTACATTCC	ACTCGTGCAATAGCTTTGAGATCC
AT2G17130	IDH2	TGTCATGGTGACGCCTAATC	TGCTCAAAGACCGCATACTC
AT4G35650	IDH-III	AAACACGGCGGCTGGAATAG	TCTGCACCAACATTCCCTCCTG
AT5G66760	SDH1-1	TCAAAGGAAGTGACTGGCTAGGTG	GGTGCCTCTCTACACATGTACTGG
AT4G32210	SDH3-2	TACCGTTGGATCAGCGATAGCC	AGGACAAGTGGCCGTACAGTTC
AT5G65690	PCK2	TATTGGCTTGTGACGCCTTCGG	ACTCCTTCCTCTGTTCCTGCAACG
AT3G04530	PPCK2	GTTTCCGCCGAAGAAGTTTGGG	TCCATGAATGTCGAAGAGCATCC
AT2G40220	ABI4	TCAATAACTCATCCACCGCCGTTG	AGGCCAAATGGTCGAAGATCCATC
AT5G51210	OLEO3	TGCATCCGGTGGCTTTGGAATAG	AGATCCCGTCATGTGCCTGTAG
AT5G08300	Suc-CoA, alpha subunit 1	AAGGCAAGTGGTACTGAGAAGCC	TGTCCTGAGCCGTACCTTTACC
AT5G23250	Suc-CoA , alpha subunit 2	TGCTTTCATAGCCGGACTTAC	CTGCGTCTCTTAGGCTCTTTATC
ChIP-qPCR
AGI	Gene name	For Primer sequence 5´- 3´	Rev Primer sequence 5´- 3´
AT5G09810	ACTIN7 (exon 2)	TAGGCACACTGGTGTCATGG	CCATGTTCGATTGGATACTTCA
AT3G24650	ABI3 (exon 1)	ATTTCCCATGCATGTCGTCT	AAGAAGCTGCCGAAGAAGAA
AT1G21970	LEC1 (exon 2)	TCTTACGTTGCTCACGTTGG	ACGCCAAAGAAACGATTCAA
AT1G28300	LEC2 (exon 1)	ATGAGGACGTGGCTTGATGG	GTCGAGGGAAAGGAACCACT
AT3G26790	FUS3 (exon 6)	AGGCATAGGAGGAGGGAAAGA	TGGGTTATCGGCGTCTGTG
AT3G22840	ELIP1 (ChIP_exon1/intron1)	CCGGTAGCTTCCCTAACCTC	catgatgaatggccgttgta
AT3G21720	ICL (exon 4)	GAAGCGTCCCAGTTGAAGGA	CGCCGAAGGTATCAAGTCCA
AT4G37870	PCK1 (exon 1)	CGCTTCTCTTCACATTCGCA	AGAGACTAATGATCGGAGGAGA
AT5G10140	FLC (exon 4)	AGCTTGTGGGATCAAATGTCAA	TCTAGTCACGGAGAGGGCAG
AT5G57390	PLT5 (exon 2)	AGCCTCAACGACGACAACAA	TGGCTGTAGGTCGGAAGAGA
AT4G18390	TCP2 (exon 2)	TAGGGTTTCACGAGCTTCCG	GACGGTCACGTGGTCCTTTA
AT3G61970	NGA2 (exon 1)	CTTCATCAATGGAGAGAGAACACA	TCGGTTTAGTTTGCCAACGTC
AT4G36870	BHL2 (exon 1)	TCGACCTCGGCCAATCTTTC	GGTGGCTGAATCCGTAGCAT
AT5G50950	FUM2 (exon 2)	GAGCACAGACGCAGAGATCG	GACGATTGGTTCGGGCATTC
AT4G02770	PSAD1 (exon 1)	GGATCTTCAACTCCGCCATA	TGGTGAAGGAGAGGGATTTG
AT3G61470	LHCA2 (exon 2)	TGACTGTTCCAGCTGTGTCC	CACTCTGGAGGAGTGCTTCC
AT2G20570	GLK1 (exon 4)	ACATCCCACGGTTGATCAGT	GACCCAAAACGGCGGATTAG
AT1G13300	HRS1(exon 2)	CAGACGACCGGAGAATGTGG	GTGGTCGGGTTGATTCCAGA
AT4G37940	AGL21(exon 1)	TGGGAAGAGGGAAGATTGTGA	AGGCCCTTTCTTCGTTTGGA
AT1G52230	PSAH2(exon 3)	ACATTTGCTGCTCCTTTCACA	AACATCGCCGGTAGAGTTCG
AT4G11960	PGRL1B(exon 3)	CGTTTTATTACGAAGGCAAAGCGA	ACTGCTTCCTTCCCACATCA
AT3G03660	WOX11(exon1)	CCGTCTCTTCTTTGGGAGGG	CATAGTCGCTCACCCCCATC
AT5G51210	OLE3(exon1)	GCCGAGACAGTACCCAAGAG	TGACGAGGAGAGGAGTAGCC
Genotyping
AGI	Gene name	For Primer sequence 5´- 3´	Rev Primer sequence 5´- 3´
AT3G21720	ICL	ACGACCCATAATTCTCCTTTGTAT	GTACTGCTGAGCGAAGAAGAG
AT2G23380	CLF	TGGGTTCGTTTAGGAACCATT	CCAGCATAACAGTTGACATAGCA
	CLF T-DNA (SALK-LBa1primer)	TGGTTCACGTAGTGGGCCATCG
Selected sgRNA
Gene		sgRNA
ISOCITRATE LYASE (ICL)	sgRNA1	CCACGTCACGGGCAGTGTAA
	SgRNA2	AGGCCGTACCGTTGGCTTGA
